# DNA hypomethylation activates Cdk4/6 and ATR to cause dormant origin firing and cell cycle arrest that restricts liver outgrowth in zebrafish

**DOI:** 10.1101/2023.06.26.545878

**Authors:** Bhavani P. Madakashira, Elena Magnani, Shashi Ranjan, Kirsten C. Sadler

## Abstract

Coordinating epigenomic inheritance and cell cycle progression is essential for organogenesis. UHRF1 connects these functions by facilitating maintenance of DNA methylation and cell cycle progression. Here, we provide evidence resolving the paradoxical phenotype of *uhrf1* mutant zebrafish embryos that have both activation of pro-proliferative E2F target genes and increased number of hepatocytes in S-phase, but the liver fails to grow. We find that Atr inhibition reduces DNA replication and increases liver size in *uhrf1* mutants, suggesting that *uhrf1* mutant hepatocytes have replication stress leading to Atr-mediated cell cycle inhibition and dormant origin firing. We uncover persistent Cdk4/6 activation as the mechanism driving *uhrf1* mutant hepatocytes into S-phase, activating Atr and restricting hepatic outgrowth. Palbociclib treatment of *uhrf1* mutant embryos prevented aberrant S-phase entry, and the DNA damage response. Palbociclib rescued most cellular and developmental phenotypes in *uhrf1* mutants, except DNA hypomethylation, transposon activation and the interferon response. Pro-proliferative genes were also activated in a Cdk4/6 dependent fashion in the liver of *dnmt1* mutants, suggesting DNA hypomethylation as a mechanism of Cdk4/6 activation. Thus, the developmental defects caused by DNA hypomethylation are attributed to persistent Cdk4/6 activation leading to DNA replication stress, dormant origin firing and cell cycle inhibition, preventing hepatic outgrowth.
