## Supplementary material for "DNA hypomethylation activates Cdk4/6 and ATR to cause dormant origin firing and cell cycle arrest that restricts liver outgrowth in zebrafish": Table S1

### Sheet: Table S1
	Cluster	ID	Description	GeneRatio	BgRatio	pvalue	p.adjust	qvalue	geneID	Count
1	UP	GO:1903047	mitotic cell cycle process	0.0581294	0.0193718	4.52e-33	1.5e-29	1.28e-29	kifc1/psme1/nusap1/foxm1/reep3b/spice1/mad2l1/hnrnpub/skp2/ncapd2/tacc3/kif4/prc1b/rad21a/cdk15/rb1/ect2/tmpoa/chmp4bb/mcl1b/anapc5/e2f7/cdc6/cdc25b/kif11/ccna2/aurka/ranbp1/kif23/hnrnpua/racgap1/chmp4ba/smc2/rad17/smc3/snap25a/prkci/dtl/mcm3/nsl1/pla2g4aa/stil/chek2/mis12/cdk2/pafah1b1b/vangl2/ube2s/psme2/ncaph2/nuf2/ncapd3/ccnb3/dync1li2/tipin/ccnb2/aurkb/plk3/smc4/fbxo5/orc1/cenpk/mcm4/kif20bb…	133
2	UP	GO:0006260	DNA replication	0.0297203	0.00757392	4.13e-25	6.82e-22	5.86e-22	gins2/rpa3/rpa1/wrnip1/recql/e2f7/cdc6/fen1/rrm1/esco2/pola2/wdhd1/gins4/rnaseh2a/mcm5/pif1/orc5/dtl/mcm3/pold1/rbbp4/primpol/rfc5/tipin/rpa2/ssrp1a/orc1/mcm4/prim1/wdr18/rad51/rfc4/cdc45/polq/pola1/mcm10/cdt1/prim2/helb/pcna/mcmbp/e2f8/mcm6/pole/terf1/topbp1/lig1/chaf1a/samhd1/tonsl/mcm8/mms22l/dbf4/etaa1a/orc6/eme1/blm/rrm2/timeless/dna2/supt16h/dbf4b/pold2/pole2/orc4/mcm7/fam111.2/mcm2	68
3	UP	GO:0000280	nuclear division	0.0362762	0.0111667	1.2e-23	1.32e-20	1.14e-20	kifc1/nusap1/sycp1/reep3b/spice1/mad2l1/hnrnpub/ncapd2/prc1b/rad21a/tmpoa/mcl1b/anapc5/kif11/aurka/wee2/ranbp1/kif23/hnrnpua/chmp4ba/smc2/rad54l/smc3/nsl1/top2a/trip13/mis12/ube2s/ncaph2/nuf2/ncapd3/spire1a/aurkb/psmc3ip/e2f5/smc4/fbxo5/cenpk/kif20bb/ttk/chmp7/rad51/bora/cdca8/abraxas1/cdca5/cdc23/ccnb1/fancd2/chmp2a/swap70b/smc1al/sass6/ncapg2/ncaph/ccdc61/si:ch211-244o22.2/mus81/mos/ncapg/kif20…	83
5	UP	GO:0048285	organelle fission	0.0371503	0.0122833	8.36e-22	5.53e-19	4.75e-19	kifc1/nusap1/sycp1/reep3b/spice1/mad2l1/hnrnpub/ncapd2/prc1b/rad21a/tmpoa/mcl1b/anapc5/kif11/aurka/wee2/ranbp1/kif23/hnrnpua/chmp4ba/smc2/rad54l/smc3/nsl1/top2a/trip13/mis12/ube2s/ncaph2/nuf2/ncapd3/pgam5/spire1a/aurkb/psmc3ip/e2f5/smc4/fbxo5/cenpk/kif20bb/ttk/chmp7/rad51/bora/cdca8/abraxas1/cdca5/cdc23/ccnb1/fancd2/chmp2a/swap70b/smc1al/sass6/ncapg2/mtfr2/ncaph/ccdc61/si:ch211-244o22.2/mus81/mos…	85
9	UP	GO:0010564	regulation of cell cycle process	0.0358392	0.0127203	6.48e-19	2.38e-16	2.04e-16	psme1/plk4/spice1/mad2l1/hnrnpub/prc1b/rb1/ect2/chmp4bb/mcl1b/anapc5/e2f7/cdc6/cdc25b/aurka/wee2/ythdf2/ranbp1/hnrnpua/cenpj/rad17/dtl/pla2g4aa/stil/trip13/chek2/cdk2/psme2/ccnb3/tp53/dync1li2/tipin/aurkb/plk3/fbxo5/orc1/kif20bb/rad1/ttk/bora/nabp1b/cdca5/cdc23/mdm1/cdt1/fancd2/cenpf/swap70b/e2f8/topbp1/si:ch211-244o22.2/mus81/mos/kif20ba/ndc80/mrnip/knstrn/dbf4/etaa1a/bub1bb/pttg1/anapc1/bub3/em…	82
10	UP	GO:0051301	cell division	0.0423951	0.017187	1.12e-17	3.69e-15	3.17e-15	mapk14a/nusap1/ercc6l/mapre1b/reep3b/plk4/spice1/ncapd2/prc1b/dct/rad21a/ect2/chmp4bb/anapc5/e2f7/cdc6/cdc25b/kif11/ccna2/aurka/ythdf2/kif23/racgap1/chmp4ba/vrk1/cenpj/smc3/thbs4b/snap25a/mis12/pafah1b1b/tgfb2/ube2s/nuf2/ncapd3/tgfb1b/mis18a/tp53/spire1a/tipin/aurkb/plk3/fbxo5/arpp19b/arhgef1a/ttk/tgfb1a/bora/mapre1a/cdca8/cdc45/cdca5/cdc23/kif20a/nek8/mcmbp/mastl/e2f8/sass6/haus1/sdc4/ncapg2/anl…	97
32	UP	GO:0009607	response to biotic stimulus	0.0437063	0.0242754	3.12e-09	3.22e-07	2.77e-07	psmb9a/optn/hsp90b1/rhogb/ntrk1/rsad2/parp9/ifit10/atf3/src/serinc5/syk/tnfa/myd88/nod2/fes/adar/ythdf2/g3bp2a/tnip1/stat6/c9/g3bp1/ifih1/tnfrsf1a/mogat2/mpx/nos2a/frk/stat2/lect2.1/ncf1/ppp1r11/rnasel3/mfap4.4/orc1/mcm4/arhgef1a/ccl38a.5/cxcr4b/c7a/cebpb/mmp9/mpeg1.2/irf1b/ch25h/cd226/dram1/irf7/saa/shfl/irak3/pcna/sla1a/dgat1b/rel/cfb/f5/lygl1/c6/ifit8/ctsd/hck/ddit3/ptk6b/cylda/pglyrp5/acod1/h…	100
35	UP	GO:0051707	response to other organism	0.0432692	0.0240812	4.17e-09	3.94e-07	3.38e-07	psmb9a/optn/hsp90b1/rhogb/ntrk1/rsad2/parp9/ifit10/atf3/src/serinc5/syk/tnfa/myd88/nod2/fes/adar/ythdf2/g3bp2a/tnip1/stat6/c9/g3bp1/ifih1/tnfrsf1a/mogat2/mpx/nos2a/frk/stat2/lect2.1/ncf1/ppp1r11/rnasel3/mfap4.4/orc1/mcm4/arhgef1a/ccl38a.5/cxcr4b/c7a/cebpb/mmp9/mpeg1.2/irf1b/ch25h/cd226/dram1/irf7/saa/shfl/irak3/pcna/sla1a/dgat1b/rel/cfb/f5/lygl1/c6/ifit8/ctsd/hck/ptk6b/cylda/pglyrp5/acod1/hist1h2…	99
36	UP	GO:0031099	regeneration	0.0257867	0.0118464	5.28e-09	4.84e-07	4.16e-07	mcamb/csrp1a/wt1b/tnfa/sdcbp2/inhbaa/mta2/esco2/pola2/fam53b/larp7/smn1/tnfrsf1a/acvr1ba/smc3/col12a1b/serpinh1b/mvp/hmmr/stat3/top2a/prph/rbbp4/lef1/igf1rb/has2/haus7/tubb5/plcg1/lgmn/ttk/cxcr4b/mmp9/ccn2a/notch2/aldh1a2/fzd2/epha4a/ctsba/fhl1b/tgif1/chd4a/yap1/glis3/cnp/wfs1b/camk1da/hbegfa/clcf1/col12a1a/runx1/il1b/hmgb1a/anxa1b/lamb1a/il4r.1/ninj1/nrg1/junbb	59
40	UP	GO:2001251	negative regulation of chromosome organization	0.00655594	0.00135942	4.22e-08	3.48e-06	2.99e-06	mad2l1/hnrnpub/hnrnpua/aurkb/ttk/terf1/ndc80/bub1bb/pttg1/bub3/bub1/acd/kntc1/mcm2/spdl1	15
42	UP	GO:0030261	chromosome condensation	0.00786713	0.00194203	6.3e-08	4.96e-06	4.26e-06	nusap1/ncapd2/smc2/top2a/si:dkey-261m9.12/ncaph2/ncapd3/banf1/smc4/si:ch211-113a14.24/si:ch211-113a14.18/zgc:110425/ncapg2/ncaph/ncapg/si:dkey-108k21.10/si:dkey-108k21.21/zgc:153405	18
45	UP	GO:0042246	tissue regeneration	0.0187937	0.00810798	9.15e-08	6.72e-06	5.77e-06	wt1b/tnfa/sdcbp2/inhbaa/mta2/esco2/pola2/fam53b/larp7/smn1/tnfrsf1a/acvr1ba/smc3/serpinh1b/hmmr/stat3/prph/rbbp4/lef1/igf1rb/has2/haus7/tubb5/plcg1/lgmn/ttk/cxcr4b/mmp9/notch2/aldh1a2/fzd2/ctsba/tgif1/chd4a/yap1/hbegfa/runx1/il1b/anxa1b/lamb1a/ninj1/nrg1/junbb	43
46	UP	GO:0002682	regulation of immune system process	0.034528	0.0190319	9.98e-08	7.17e-06	6.16e-06	spi1b/adam8a/tnxba/tnfrsf21/cd276/rhogb/rsad2/slc39a10/parp9/syk/cd74a/myd88/fes/c3a.1/tnfsf13b/ythdf2/tnip1/c9/ggt1b/tnfrsf1a/ggt1a/lgals9l1/wasb/si:busm1-266f07.2/dhrs13b.1/cd74b/c4b/mfap4.4/lgals9l3/cxcr4b/c7a/mmp9/irf1b/c3a.6/plvapb/tapbp.2/cd226/irf7/cd99/c3a.3/irak3/myb/cfb/irf8/c6/adam8b/serping1/tapbpl/trpm4a/tfpi2/trpm4b.2/csk/samhd1/rac1a/mhc2d8.46a/pgfb/plvapa/otud4/il10rb/gpr137ba/lrc…	79
48	UP	GO:0051052	regulation of DNA metabolic process	0.0157343	0.00636015	1.76e-07	1.21e-05	1.04e-05	hnrnpub/wrnip1/e2f7/esco2/hnrnpua/parpbp/dnmt1/si:dkey-261m9.12/tp53/spire1a/tipin/unga/cebpb/abraxas1/zgc:113263/si:ch211-113a14.24/si:ch211-113a14.18/cdt1/helb/pcna/usp1/e2f8/zgc:110425/terf1/fancb/dek/mrnip/dbf4/si:dkey-108k21.10/blm/acd/timeless/dna2/dbf4b/si:dkey-108k21.21/zgc:153405	36
53	UP	GO:0065004	protein-DNA complex assembly	0.0144231	0.00582609	5.54e-07	3.45e-05	2.97e-05	daxx/sart3/brf1a/mis12/si:dkey-261m9.12/mis18a/nasp/cenpk/rad51/cenpn/cdc45/cenpp/dlgap5/si:ch211-113a14.24/si:ch211-113a14.18/cdt1/cenpi/chaf1b/zgc:110425/chaf1a/h1l1/si:dkey-108k21.10/zgc:163061/zgc:110216/si:ch211-161h7.4/cenpt/si:dkey-108k21.21/cenph/zgc:153405/LOC794549/kntc1/nap1l1/dr1	33
62	UP	GO:0034097	response to cytokine	0.0222902	0.0113609	1.7e-06	9.05e-05	7.77e-05	parp9/cd74a/nod2/ythdf2/stat6/prlra/tyk2/smpd4/stat3/irak1/stat4/stat2/il20ra/il12ba/m17/cd74b/ccl38a.5/il23r/shfl/irak3/rel/ifngr2/crfb4/il15ra/traf1/il21r.1/ccl35.2/cd4-1/lepr/samhd1/cxcl32b.1/ifngr1/cxcl18b/cxcl20/timp2b/csf2rb/otud4/il10rb/lrch1/ikbkb/relb/ifnlr1/dicp3.3/socs1b/rela/il1b/anxa1b/il10ra/il4r.1/ccl35.1/jak2a	51
69	UP	GO:0002252	immune effector process	0.0166084	0.00776812	4.19e-06	0.000200913	0.000172581	spi1b/ntrk1/syk/cd74a/myd88/fes/c3a.1/c9/msh2/tnfrsf1a/si:busm1-266f07.2/cd74b/c4b/mfap4.4/c7a/mmp9/c3a.6/cd226/saa/c3a.3/cfb/c6/serping1/trpm4a/trpm4b.2/il21r.1/mhc2d8.46a/csf2rb/tcima/c3a.2/cfbl/c3a.4/tyrobp/anxa1b/zgc:123107/c1s.2/il4r.1/kars1	38
313	DOWN	GO:0046395	carboxylic acid catabolic process	0.0392069	0.00927319	1.5e-34	2.33e-31	2.04e-31	echs1/decr1/acaa1/gcat/got2b/abat/acat2/amdhd1/ftcd/hibadhb/glud1a/kmo/npl/amt/acot8/dlst/bckdhb/acox1/hal/mccc2/eci1/abhd3/hoga1/pah/acoxl/lpin1a/hacl1/pck2/zgc:92040/hmgcl/tdo2b/hao1/abhd2a/gstz1/hadh/acads/gldc/dao.2/gcdha/qdprb.1/aldh4a1/enosf1/cpt2/ldhd/acox3/acaa2/acadm/qdpra/bckdha/got2a/ivd/auh/acat1/shmt1/aldh6a1/hibch/pipox/hadhaa/hgd/sardh/cpt1b/hadhab/lpin2/cpt1ab/nos1/tat/ehhadh/uroc…	87
316	DOWN	GO:0006091	generation of precursor metabolites and energy	0.045516	0.0136913	2.79e-29	1.73e-26	1.52e-26	atp5po/pygl/gys2/rpe/sucla2/pgam1a/ugp2a/aco2/ndufs2/uqcrfs1/ndufb8/uqcc2/gyg1a/insra/gpia/ndufv2/oxct1a/ndufa10/pgam1b/dlst/ppp1r3cb/cox5ba/dhtkd1/sdha/gys1/mdh1aa/mrpl24/hmgcl/pgls/ireb2/prkn/ak9/nnt/idh3g/idh1/ndufaf1/aco1/ndufs1/khk/sdhdb/phka2/cox4i1/atpsckmt/ogdha/ndufv1/ndufa7/ndufb6/cyc1/sdhc/hkdc1/etfdh/eno3/ndufa5/tpi1b/ndufb9/pklr/mdh2/gapdh/ppp1r3b/idh3b/suclg2/ndufs8a/suclg1/ndufs4/c…	101
318	DOWN	GO:0015980	energy derivation by oxidation of organic compounds	0.0342497	0.0094674	5.2e-25	2.31e-22	2.02e-22	atp5po/pygl/gys2/sucla2/ugp2a/aco2/ndufs2/uqcrfs1/ndufb8/uqcc2/gyg1a/ndufv2/ndufa10/dlst/ppp1r3cb/cox5ba/dhtkd1/sdha/gys1/mdh1aa/mrpl24/ireb2/prkn/idh3g/idh1/ndufaf1/aco1/ndufs1/khk/sdhdb/phka2/cox4i1/atpsckmt/ogdha/ndufv1/ndufa7/ndufb6/cyc1/sdhc/etfdh/ndufa5/ndufb9/mdh2/ppp1r3b/idh3b/suclg2/ndufs8a/suclg1/cox7a2a/pgk1/phkg2/cox7a2l/ndufs6/ndufa8/uqcrh/pm20d1.2/sfxn4/atp5f1b/ppp1r3ca/ndufs7/sdhb/…	76
319	DOWN	GO:0072521	purine-containing compound metabolic process	0.0464173	0.0167015	8.26e-23	3.21e-20	2.81e-20	atp5po/adss2/gda/ada/pfas/mvk/ppat/acsm3/elovl5/sucla2/pgam1a/ampd3a/ak2/ak4/gnmt/pank1a/pank1b/atp5fa1/atp5pb/prtfdc1b/insra/pdha1a/gpia/pgam1b/acot8/dlst/nudt3a/dhtkd1/atic/adsl/pgm2/mrpl24/prpsap2/atp5f1d/pdhb/ak9/tdo2b/adcy6b/ampd3b/macrod2/atpsckmt/paics/gcdha/ttr/hkdc1/eno3/adka/tpi1b/pklr/acot11b/allc/coasy/gapdh/suclg2/mcee/atp5f1c/nudt4b/ada2a/hmgcra/shmt1/aldob/pgk1/xdh/pipox/atp5mc1/nm…	103
339	DOWN	GO:0034440	lipid oxidation	0.0144209	0.00301015	1.53e-15	1.7e-13	1.49e-13	echs1/decr1/acaa1/acat2/acox1/eci1/acoxl/hacl1/hao1/hadh/acads/gcdha/cpt2/acox3/acaa2/acadm/auh/acat1/hadhaa/cpt1b/hadhab/cpt1ab/cyp4v8/ehhadh/abcd1/acadl/gcdhb/hsd17b4/etfa/hadhb/abcd3a/mlycd	32
342	DOWN	GO:0007005	mitochondrion organization	0.0342497	0.013837	3.64e-14	3.65e-12	3.2e-12	pink1/surf1/immp2l/ndufs5/chchd10/uqcc2/dlst/tmem126a/phb2b/vps13d/prkn/bnip4/atg5/bnip3la/ndufaf1/mtx2/chchd3a/ndufaf7/map1lc3a/rpl37/ptcd2/atg13/sdhaf3/mtx1b/wipi2/alkbh7/timm29/romo1/apool/sdhaf4/samm50l/wipi1/trak1a/tafazzin/ndufa11/atpaf1/dnajc19/phb2a/immp1l/ndufs8a/higd2a/cox7a2a/nubpl/cox7a2l/atg9b/mipepb/hspd1/vat1/aifm1/timm13/dnaja3a/mief1/ndufaf5/atp23/ppargc1a/uqcc1/oxa1l/opa1/tmem11…	76
346	DOWN	GO:1901615	organic hydroxy compound metabolic process	0.0342497	0.0140797	9.76e-14	8.66e-12	7.59e-12	hsd11b2/miox/mvk/ip6k2a/cyp7b1/insig1/apoa1a/comta/nudt3a/ddc/gdpd1/pnpo/sult1st3/dgat2/dhrs9/ip6k2b/pck2/idh3g/mao/faxdc2/idh1/ttpa/sult1st1/cetp/pcbd1/tm7sf2/cyp27a7/trpm7/ebpl/ttr/qdprb.1/ldhd/qdpra/tpi1b/dio1/cyp51/bpnt1/sc5d/idh3b/dhrs3b/nudt4b/cyb5r2/hmgcra/cyp8b1/sord/cyp27a1.4/msmo1/pecr/cyp2r1/amacr/lss/tkfc/gk5/srebf2/cyp7a1/cyp27a1.2/gch1/pmvk/ip6k1/ppip5k1b/sgpp1a/sqlea/zgc:136333/hsd…	76
358	DOWN	GO:0006790	sulfur compound metabolic process	0.0315457	0.0132058	2.34e-12	1.55e-10	1.36e-10	sult1st4/mvk/acsm3/elovl5/ahcy/sucla2/ethe1/sult1st6/gnmt/pdha1a/acot8/dlst/gpx1a/sult1st3/pdhb/tdo2b/csad/gstz1/sult1st1/sult2st3/cthl/sult2st1/si:ch211-191d15.2/gcdha/isca2/mat1a/mat2aa/ndst3/acot11b/gstm.1/gstr/glrx5/suclg2/oplah/mtrr/mcee/isca1/mthfr/cbsa/nubpl/chac2/pipox/eef1g/gstk1/chpf2/acacb/narfl/ndnf/glceb/acss2l/chac1/clic5b/pmvk/papss2a/tdo2a/tpst1/cth/mms19/ndst2a/suox/mpst/sult1st9…	70
364	DOWN	GO:0002181	cytoplasmic translation	0.0139703	0.00368986	1.21e-11	7.08e-10	6.21e-10	eif3eb/eif2s3/rpl15/rpl22l1/eif3m/rpl8/rwdd1/eif3g/rpsa/eif3d/rplp1/rps21/rps28/rplp0/rpl31/cpeb4a/rpl17/dph1/rpl6/eif3ba/cpeb3/eif3k/rpl22/cnbpb/rpl29/rpl35a/eif3ea/rpl24/rpl36/eif3s6ip/rplp2	31
365	DOWN	GO:0055088	lipid homeostasis	0.0121676	0.0030587	6.46e-11	3.72e-09	3.26e-09	trappc11/mttp/cyp7b1/kdsr/apoa1a/ormdl1/acox1/pla2g12b/dgat2/acoxl/hnf4a/apobb.1/cetp/angptl4/acox3/ephx2/apoba/angptl3/spx/abcg8/abcg5/cyp7a1/apobb.2/tlcd4b/tlcd4a/apoa1b/pnpla3	27
369	DOWN	GO:0006575	cellular modified amino acid metabolic process	0.0189274	0.00684566	4.78e-10	2.56e-08	2.25e-08	ethe1/slc27a1a/gnmt/ftcd/ptdss1a/zgc:154046/gpx1a/mthfd1a/kyat1/gstz1/bbox1/gatm/crata/mthfd1b/dio1/gstm.1/gstr/fpgs/oplah/shmt1/mthfr/chac2/eef1g/gstk1/sardh/cpt1b/cpt1ab/zgc:153031/aldh9a1a.1/ckba/chac1/gch1/clic5b/gamt/aldh1l1/tmlhe/acadl/si:ch211-117n7.6/gstt2/chdh/shmt2/mthfs	42
371	DOWN	GO:0005975	carbohydrate metabolic process	0.0419108	0.022042	6.69e-10	3.47e-08	3.04e-08	pygl/shpk/miox/spam1/gys2/rpe/pgam1a/ugp2a/dera/gnmt/npl/b4galt6/gyg1a/insra/gpia/g6pc1a.2/pgam1b/ppp1r3cb/dhtkd1/gys1/bckdk/slc3a1/slc23a2/mdh1aa/pgm2/dgat2/gbgt1l5/ldhba/rbks/pdk2a/pck2/pgls/pdhb/casd1/idh1/galk1/pfkfb4b/khk/phka2/mpi/pfkfb1/enosf1/fggy/hkdc1/eno3/tpi1b/ndst3/pklr/gpd1b/xylb/mdh2/gapdh/bpnt1/ppp1r3b/pcxb/sord/aldob/pgk1/phkg2/pdk4/rpia/galm/tkfc/gk5/man2a2/gusb/gck/ppp1r3ca/ldh…	93
386	DOWN	GO:0042180	cellular ketone metabolic process	0.0126183	0.00441812	1.7e-07	7.05e-06	6.18e-06	hsd11b2/kmo/ppardb/kdsr/coq8aa/tdo2b/coq9/kyat1/pparaa/acaa2/sirt5/tpi1b/pparda/coq2/wdtc1/coq6/cpt1ab/coq7/coq3/ndufa9a/tdo2a/vkorc1/fdxr/ndufa9b/kynu/coq8b/etfa/mlycd	28
395	DOWN	GO:0065002	intracellular protein transmembrane transport	0.00901307	0.00271884	6.89e-07	2.52e-05	2.21e-05	sec62/sec61a1/pex14/romo1/pex10/pex7/dnajc19/hspd1/pex5/pex6/pex13/timm21/sec61b/tomm40/srp54/pex1/timm23b/lonp2/pam16/tomm20b	20
407	DOWN	GO:0042255	ribosome assembly	0.00766111	0.00218478	1.9e-06	6.16e-05	5.4e-05	rpl3/rpl23a/rpl5b/rpsa/rpl5a/rpl10/sbds/rps19/rps28/rps14/rps5/rplp0/rpl6/eral1/rps15/mrps11/nop53	17
408	DOWN	GO:2000112	regulation of cellular macromolecule biosynthetic process	0.0225327	0.011458	2.09e-06	6.7e-05	5.88e-05	dicer1/ybx1/itm2ba/cnot6a/eif2s3/paip2b/igf2bp3/uqcc2/rps9/ppp1r3cb/znf598/pabpc1a/eif5a/ireb2/rpl10/rmnd1/pan3/eif4ebp2/sepsecs/itm2bb/eif4ebp3l/srp9/impact/rpl13a/ppp1r3b/caprin1b/cnot6l/eif4ebp3/cpeb4a/dph1/gcn1/fktn/uhmk1/cpeb3/larp1b/eif3k/upf3a/cnbpb/ppp1r3ca/secisbp2/larp4ab/trim71/ppp1r3da/malsu1/fkrp/eif2a/cnot6b/rps3/ptcd3/si:ch211-152c8.5	50
414	DOWN	GO:0006766	vitamin metabolic process	0.00766111	0.00228189	3.83e-06	0.000114711	0.000100546	mmadhcb/slc23a2/pnpo/ttpa/clybl/cyp27a7/mmachc/shmt1/cyp27a1.4/cyp2r1/zgc:153031/cyp27a1.2/vkorc1/zgc:136333/pdxka/rgn/shmt2	17
