## Supplementary material for "DNA hypomethylation activates Cdk4/6 and ATR to cause dormant origin firing and cell cycle arrest that restricts liver outgrowth in zebrafish": Table S2

Top Cell cycle pathwways IPA
Ingenuity Canonical Pathways	-log(p-value)	Ratio	z-score	Molecules
Cyclins and Cell Cycle Regulation	28.2	0.376	1	ABL1,ATR,CCNA2,CCNB1,CCNB2,CCNB3,CCND1,CCNE2,CDC25A,CDK1,CDK2,CDK4,CDK6,CDKN1B,CDKN2C,CUL1,E2F5,GSK3B,HDAC10,MYT1,PPP2R2B,PPP2R5C,RAF1,RB1,RBL2,SKP2,SUV39H1,TFDP1,TGFB1,TGFB2,TP53,WEE1
GADD45 Signaling	27.9	0.467	-0.756	ATR,CCNB1,CCND1,CCNE2,CDK1,CDK2,CDK4,GADD45A,GADD45G,IL1B,MAP2K4,MAP2K6,MAPK1,MAPK12,MAPK14,NFKB1,NFYA,PCNA,REL,RELA,RELB,TGFB1,TGFB2,TGFBR1,TGFBR2,TNF,TP53,WT1
Cell Cycle: G1/S Checkpoint Regulation	24.6	0.397	-1.279	ABL1,ATR,BMI1,CCND1,CCNE2,CDC25A,CDK2,CDK4,CDK6,CDKN1B,CDKN2C,CUL1,E2F5,GSK3B,HDAC10,MAX,MDM2,NRG1,RB1,RBL2,RPL11,SKP2,SUV39H1,TFDP1,TGFB1,TGFB2,TP53
Aryl Hydrocarbon Receptor Signaling	21.9	0.22	1.616	AHR,APAF1,ATR,BAX,CCNA2,CCND1,CCNE2,CDK2,CDK4,CDK6,CDKN1B,CHEK1,CHEK2,CYP3A4,DHFR,FOS,HSP90AB1,IL1B,MAPK1,MCM7,MDM2,NCOA3,NFKB1,POLA1,RB1,RBL2,REL,RELA,RELB,SRC,TFDP1,TGFB1,TGFB2,TNF,TP53
ATM Signaling	21.9	0.29	0.2	ABL1,ATR,BLM,CBX3,CCNB1,CCNB2,CCNB3,CDC25A,CDK1,CDK2,CHEK1,CHEK2,CREB1,FANCD2,GADD45A,GADD45G,HERC2,MAP2K4,MAPK12,MAPK14,MDM2,PPP2R2B,PPP2R5C,RAD17,SMC1A,SMC3,SUV39H1,TP53,ZEB1
Mitotic Roles of Polo-Like Kinase	20.7	0.358	1.698	ANAPC2,CCNB1,CCNB2,CCNB3,CDC20,CDC23,CDC25A,CDK1,CHEK2,ESPL1,FBXO5,HSP90AB1,KIF11,PLK2,PLK3,PLK4,PPP2R2B,PPP2R5C,PTTG1,RAD21,SMC1A,SMC3,TGFB1,WEE1
Cell Cycle: G2/M DNA Damage Checkpoint Regulation	18.5	0.4	-1.342	ABL1,ATR,AURKA,BORA,CCNB1,CCNB2,CCNB3,CDK1,CHEK1,CHEK2,CUL1,GADD45A,HIPK2,KAT2B,MDM2,SFN,SKP2,TOP2A,TP53,WEE1
14-3-3-mediated Signaling	15.6	0.205	1.043	AKT2,BAX,CDKN1B,ELK1,FOS,GRB2,GSK3B,HRAS,MAP2K4,MAPK1,MAPK12,PIK3CG,PIK3R1,PIK3R2,PLCG1,PRKCD,PRKCH,PRKCI,PRKCQ,RAF1,SFN,SRC,TNF,TSC2,TUBB,YAP1
Cell Cycle Control of Chromosomal Replication	14.7	0.321	3.771	CDC6,CDK1,CDK2,CDK4,CDK6,CDT1,CHEK2,DBF4,LIG1,MCM7,ORC2,ORC6,PCNA,POLA1,POLD1,RPA1,RPA3,TOP2A
Integrin Signaling	14.1	0.146	1.3	ABL1,ACTB,AKT2,ARPC1B,ARPC5,CAV1,CDC42,GRB2,GSK3B,HRAS,ILK,ITGA2,ITGB1,MAP2K4,MAPK1,NEDD9,PAK1,PDGFB,PIK3CG,PIK3R1,PIK3R2,PIKFYVE,PLCG1,PTK2,PXN,RAC1,RAF1,RHOBTB2,RHOU,SRC,WAS
DNA damage-induced 14-3-3σ Signaling	12.7	0.579	0.2	AKT2,ATR,CCNB1,CCNB2,CCNB3,CCNE2,CDK1,CDK2,RAD17,SFN,TP53
Estrogen-mediated S-phase Entry	12.2	0.462	2.111	CCNA2,CCND1,CCNE2,CDC25A,CDK1,CDK2,CDK4,CDKN1B,E2F5,RB1,SKP2,TFDP1
DNA Methylation and Transcriptional Repression Signaling	11	0.179	1.604	CDK1,CDK2,CDK4,CDK6,CEBPB,CHD4,DNMT1,DNMT3B,E2F5,FOXA1,GADD45A,GADD45G,HNF4A,RB1,RBL2,RELA,SUV39H1,TFE3,TP53,ZEB1
Ceramide Signaling	10.7	0.198	1	AKT2,BCL2,DIABLO,FOS,HRAS,MAP2K4,NFKB1,PIK3CG,PIK3R1,PIK3R2,PPP2R2B,PPP2R5C,RAF1,REL,RELA,RELB,S1PR1,TNF
Role of CHK Proteins in Cell Cycle Checkpoint Control	8.61	0.224	1	ATR,CDC25A,CDK1,CDK2,CHEK1,CHEK2,E2F5,PCNA,PPP2R2B,PPP2R5C,RAD17,RPA1,TP53
Tight Junction Signaling	8	0.117	0.2	ACTB,AKT2,CDC42,CDK4,CEBPA,FOS,MYH14,NFKB1,PPP2R2B,PPP2R5C,PRKAR2A,PRKCI,RAC1,REL,RELA,RELB,TGFB1,TGFB2,TGFBR1,TGFBR2,TNF
Cell Cycle Regulation by BTG Family Proteins	6.36	0.237	1.89	BTG1,CCND1,CCNE2,CDK2,CDK4,E2F5,PPP2R2B,PPP2R5C,RB1
CDK5 Signaling	5.74	0.122	-0.577	ABL1,CABLES1,HRAS,ITGA2,ITGB1,MAPK1,MAPK12,MAPK14,NTRK2,PPP1R10,PPP2R2B,PPP2R5C,PRKAR2A,RAF1
Antiproliferative Role of Somatostatin Receptor 2	4.51	0.13	-0.333	CDKN1B,CTH,ELK1,HRAS,MAPK1,PIK3CG,PIK3R1,PIK3R2,PTPN6,SRC
