## Supplementary material for "DNA hypomethylation activates Cdk4/6 and ATR to cause dormant origin firing and cell cycle arrest that restricts liver outgrowth in zebrafish": Table S3

### Sheet: Table S3- PD optimization
Testing PD inhibitor concentrations on wild type embryos
Inhibitor added at 48 hpf and left till 120 hpf
Concentration (µm)	Number of WT embryos	80 hpf	96 hpf	120 hpf	Overall Phenotype at 120 hpf	Liver size at 120 hpf
0.5% DMSO	20	All alive	All alive	All alive	Normal	Normal
Palbociclib (PD) (µm)
5	20	All alive	All alive	All alive	Normal	Normal
10	20	All alive	All alive	All alive	Normal	Normal
20	20	All alive	All alive	All alive	Delayed	Smaller
40	20	All alive	5 dead	All dead
60	20	All alive	All dead
80	20	All alive	All dead
100	20	All dead	All dead
