## Supplementary material for "DNA hypomethylation activates Cdk4/6 and ATR to cause dormant origin firing and cell cycle arrest that restricts liver outgrowth in zebrafish": Table S5

### Sheet: Table S5-IPA DEGs PD DMSO Ctrl
Ingenuity Canonical Pathways	-log(p-value)	Ratio	z-score	Molecules
LXR/RXR Activation	16.6	0.179	-2.524	ABCA1,AHSG,AMBP,APOA1,APOB,APOF,ARG2,C3,CETP,CYP51A1,GC,HADH,HMGCR,ITIH4,LCAT,LDLR,NR1H3,PCYOX1,RBP4,SERPINF2,TTR,VTN
LPS/IL-1 Mediated Inhibition of RXR Function	11.7	0.0945	1.265	ABCA1,ACOX1,ACOX3,ACSBG1,ACSF2,ALDH16A1,ALDH3A2,ALDH4A1,ALDH6A1,CAT,CETP,CPT2,CRAT,CYP2J2,FMO5,GSTM3,GSTZ1,LIPC,NR1H3,NR1I2,NR5A2,SLC27A1,SLC27A6,SULT1C2
Superpathway of Cholesterol Biosynthesis	11	0.345	-3	ACAA2,CYP51A1,DHCR24,DHCR7,HMGCR,HSD17B7,MVK,NSDHL,SC5D,SQLE
Cholesterol Biosynthesis I	9.49	0.538	-2.646	CYP51A1,DHCR24,DHCR7,HSD17B7,NSDHL,SC5D,SQLE
Fatty Acid β-oxidation I	8.63	0.257	-2.828	ACAA2,ACADM,ACSBG1,ACSF2,HADH,HSD17B4,SCP2,SLC27A1,SLC27A6
Complement System	8.4	0.243	-0.447	C2,C3,C7,C8A,C8B,C8G,CFH,MASP1,MASP2
Tryptophan Degradation III (Eukaryotic)	6.98	0.269	-2.236	ACAA2,ACMSD,HADH,HSD17B4,KMO,TBXAS1,TDO2
Folate Transformations I	6.98	0.556	-2.236	MTHFR,MTHFS,MTR,SHMT1,SHMT2
Coagulation System	6.03	0.2	0.378	A2M,F10,F2,F7,PROC,SERPIND1,SERPINF2
Acute Phase Response Signaling	5.9	0.0757	0.447	A2M,AHSG,AMBP,APOA1,C2,C3,F2,ITIH2,ITIH4,MTOR,RBP4,SERPIND1,SERPINF2,TTR
Histidine Degradation III	5.42	0.5	-2	AMDHD1,FTCD,HAL,UROC1
Mitochondrial L-carnitine Shuttle Pathway	5.07	0.263	-2	ACSBG1,ACSF2,CPT2,SLC27A1,SLC27A6
Glycogen Degradation II	4.59	0.333	-2	AGL,PGM1,PGM2,TYMP
Glycogen Degradation III	4.3	0.286	-2	AGL,PGM1,PGM2,TYMP
Estrogen Biosynthesis	4.19	0.133	-2.449	CYP2J2,CYP4B1,CYP51A1,HSD17B12,HSD17B4,HSD17B7
Stearate Biosynthesis I (Animals)	3.98	0.1	-2.236	ACSBG1,ACSF2,DHCR24,SLC27A1,SLC27A6,TBXAS1,TECR
Xenobiotic Metabolism AHR Signaling Pathway	3.39	0.0805	-2.646	ABCG2,ALDH16A1,ALDH3A2,ALDH4A1,ALDH6A1,GSTM3,GSTZ1
Xenobiotic Metabolism PXR Signaling Pathway	3.06	0.0521	-3.162	ALDH16A1,ALDH3A2,ALDH4A1,ALDH6A1,CAT,CES1,GSTM3,GSTZ1,NR1I2,SULT1C2
Triacylglycerol Biosynthesis	2.79	0.0909	-1.342	DGAT2,LPCAT3,LPIN1,MBOAT2,MOGAT1
Triacylglycerol Degradation	2.66	0.0847	-1.342	ABHD2,CEL,CES1,LIPC,PNPLA7
Multiple Sclerosis Signaling Pathway	2.59	0.045	-0.632	C2,C3,C7,C8A,C8B,C8G,MASP1,MGAT1,NR1H3,PPARD
Type II Diabetes Mellitus Signaling	2.56	0.0523	-1	ACSBG1,ACSF2,ADIPOR2,MTOR,PKLR,SLC27A1,SLC27A6,SLC2A2
Production of Nitric Oxide and Reactive Oxygen Species in Macrophages	2.51	0.0471	-1	APOA1,APOB,APOF,ARG2,CAT,MAP3K10,PCYOX1,RBP4,RHOU
PPARα/RXRα Activation	2.45	0.0462	0	ABCA1,ACOX1,ADCY6,ADIPOR2,APOA1,BMPR2,PLCE1,SLC27A1,STAT5B
Xenobiotic Metabolism CAR Signaling Pathway	2	0.0419	-2.828	ALDH16A1,ALDH3A2,ALDH4A1,ALDH6A1,FMO5,GSTM3,GSTZ1,SULT1C2
IL-12 Signaling and Production in Macrophages	1.93	0.0381	1	APOA1,APOB,APOF,C3,MST1,MST1R,MTOR,PCYOX1,RBP4
Melatonin Degradation I	1.8	0.0645	-2	CYP2J2,CYP4B1,CYP51A1,SULT1C2
Ferroptosis Signaling Pathway	1.77	0.0455	0	ABCA1,CTSB,HMGCR,LPCAT3,NFE2L2,SAT1
Nicotine Degradation II	1.71	0.0606	-2	CYP2J2,CYP4B1,CYP51A1,FMO5
Superpathway of Melatonin Degradation	1.69	0.0597	-2	CYP2J2,CYP4B1,CYP51A1,SULT1C2
Leukocyte Extravasation Signaling	1.5	0.0363	-0.816	Actn3,AFDN,CLDN4,EZR,FER,MMP15,VCAM1
