## Supplementary material for "DNA hypomethylation activates Cdk4/6 and ATR to cause dormant origin firing and cell cycle arrest that restricts liver outgrowth in zebrafish": Table S8

### Sheet: cluster 4 REVIGO
Cluster 4	ID	Description	GeneRatio	BgRatio	pvalue	p.adjust	qvalue	geneID	Count
UP_uhrf1	GO:0051707	response to other organism	0.140244	0.0240812	1.04801e-11	4.63427e-09	4.06948e-09	ntrk1/nfkbiaa/atf3/mxg/ythdf2/tnfrsf1a/mpx/mxa/lect2.1/irak3/b2m/cd40/lygl1/ifit8/acod1/sqstm1/stat1b/lgals17/hist1h2a11/ifit12/hamp/ccl35.1/trim25	23
UP_uhrf1	GO:0009607	response to biotic stimulus	0.140244	0.0242754	1.23252e-11	4.63427e-09	4.06948e-09	ntrk1/nfkbiaa/atf3/mxg/ythdf2/tnfrsf1a/mpx/mxa/lect2.1/irak3/b2m/cd40/lygl1/ifit8/acod1/sqstm1/stat1b/lgals17/hist1h2a11/ifit12/hamp/ccl35.1/trim25	23
UP_uhrf1	GO:0002682	regulation of immune system process	0.097561	0.0190319	1.03525e-07	1.94626e-05	1.70907e-05	adam8a/grna/cd74a/ythdf2/tnfrsf1a/cd74b/c4b/irak3/b2m/cd40/dhrs13b.2/tapbp.1/lgals17/il34/si:dkeyp-68b7.7/trim25	16
UP_uhrf1	GO:0002252	immune effector process	0.0609756	0.00776812	6.34775e-07	0.000102289	8.9823e-05	ntrk1/cd74a/tnfrsf1a/cd74b/c4b/b2m/cd40/csf2rb/cd83/il4r.1	10
UP_uhrf1	GO:0071345	cellular response to cytokine stimulus	0.0670732	0.0103899	1.20606e-06	0.000170055	0.00014933	cd74a/rbmx/ythdf2/tyk2/cd74b/irak3/cd40/stat1b/csf2rb/il4r.1/ccl35.1	11
UP_uhrf1	GO:0006954	inflammatory response	0.054878	0.011992	0.000167296	0.0082954	0.00728441	adam8a/ntrk1/grna/tnfrsf1a/mpx/sgk1/cd40/il4r.1/ccl35.1	9
UP_uhrf1	GO:0001959	regulation of cytokine-mediated signaling pathway	0.0182927	0.000825363	0.000310481	0.0113482	0.00996515	cd74a/ythdf2/cd74b	3
UP_uhrf1	GO:0060759	regulation of response to cytokine stimulus	0.0182927	0.000825363	0.000310481	0.0113482	0.00996515	cd74a/ythdf2/cd74b	3
UP_uhrf1	GO:0002831	regulation of response to biotic stimulus	0.0243902	0.00199058	0.000311874	0.0113482	0.00996515	ythdf2/irak3/b2m/trim25	4
UP_uhrf1	GO:0002684	positive regulation of immune system process	0.0487805	0.0107297	0.000403381	0.0130004	0.011416	adam8a/cd74a/cd74b/c4b/b2m/cd40/lgals17/il34	8
UP_uhrf1	GO:0002440	production of molecular mediator of immune response	0.0243902	0.00242754	0.000670889	0.0187878	0.0164981	cd74a/cd74b/b2m/cd40	4
UP_uhrf1	GO:0002221	pattern recognition receptor signaling pathway	0.0243902	0.00257319	0.000837393	0.0219669	0.0192898	irak3/b2m/cd40/trim25	4
UP_uhrf1	GO:0097190	apoptotic signaling pathway	0.0365854	0.00776812	0.00179818	0.0382707	0.0336065	cd74a/ifi27.1/mdm2/cd74b/ifi27.7/ifi27.4	6
UP_uhrf1	GO:0003333	amino acid transmembrane transport	0.0243902	0.00320435	0.00190254	0.0390194	0.034264	slc1a4/slc7a10a/slc38a5a/slc1a5	4
UP_uhrf1	GO:0080134	regulation of response to stress	0.0487805	0.0140312	0.00226031	0.0447304	0.039279	grna/cd74a/ythdf2/tnfrsf1a/dnajb6b/cd74b/irak3/b2m	8
UP_uhrf1	GO:0042092	type 2 immune response	0.0121951	0.000485508	0.00271913	0.0492799	0.043274	cd74a/cd74b	2
UP_uhrf1	GO:0043516	regulation of DNA damage response, signal transduction by p53 class mediator	0.0121951	0.000485508	0.00271913	0.0492799	0.043274	cd74a/cd74b	2
UP_uhrf1	GO:0018108	peptidyl-tyrosine phosphorylation	0.0243902	0.00354421	0.00275234	0.0492799	0.043274	cd74a/tyk2/cd74b/cd40	4
UP_cdk1	GO:0002684	positive regulation of immune system process	0.241379	0.0107297	1.90122e-08	6.17505e-06	2.38222e-06	cd74a/cd74b/c4b/b2m/cd40/lgals17/il34	7
UP_cdk1	GO:0002682	regulation of immune system process	0.275862	0.0190319	4.84951e-08	6.17505e-06	2.38222e-06	cd74a/cd74b/c4b/b2m/cd40/lgals17/il34/trim25	8
UP_cdk1	GO:0002252	immune effector process	0.206897	0.00776812	8.19522e-08	7.82644e-06	3.01929e-06	cd74a/cd74b/c4b/b2m/cd40/cd83	6
UP_cdk1	GO:0051707	response to other organism	0.275862	0.0240812	2.93967e-07	1.3055e-05	5.03639e-06	lect2.1/b2m/cd40/lygl1/stat1b/lgals17/hamp/trim25	8
UP_cdk1	GO:0009607	response to biotic stimulus	0.275862	0.0242754	3.12467e-07	1.3055e-05	5.03639e-06	lect2.1/b2m/cd40/lygl1/stat1b/lgals17/hamp/trim25	8
UP_cdk1	GO:0002440	production of molecular mediator of immune response	0.137931	0.00242754	6.97728e-07	1.94783e-05	7.51436e-06	cd74a/cd74b/b2m/cd40	4
UP_cdk1	GO:0001775	cell activation	0.206897	0.0123804	1.27012e-06	2.85403e-05	1.10103e-05	cd74a/cd74b/b2m/cd40/cd83/lgals17	6
UP_cdk1	GO:0018108	peptidyl-tyrosine phosphorylation	0.137931	0.00354421	3.22468e-06	6.15915e-05	2.37608e-05	cd74a/tyk2/cd74b/cd40	4
UP_cdk1	GO:0071345	cellular response to cytokine stimulus	0.172414	0.0103899	1.11983e-05	0.000185989	7.1751e-05	cd74a/tyk2/cd74b/cd40/stat1b	5
UP_cdk1	GO:0051247	positive regulation of protein metabolic process	0.206897	0.0208768	2.52696e-05	0.000332862	0.000128412	psme1/cd74a/cd74b/cd40/casp8/il34	6
UP_cdk1	GO:0002221	pattern recognition receptor signaling pathway	0.103448	0.00257319	5.60675e-05	0.000669305	0.000258205	b2m/cd40/trim25	3
UP_cdk1	GO:0097190	apoptotic signaling pathway	0.137931	0.00776812	7.15878e-05	0.00080431	0.000310288	cd74a/ifi27.1/cd74b/ifi27.7	4
UP_cdk1	GO:0042092	type 2 immune response	0.0689655	0.000485508	8.55351e-05	0.000883093	0.00034068	cd74a/cd74b	2
UP_cdk1	GO:0043516	regulation of DNA damage response, signal transduction by p53 class mediator	0.0689655	0.000485508	8.55351e-05	0.000883093	0.00034068	cd74a/cd74b	2
UP_cdk1	GO:0002367	cytokine production involved in immune response	0.0689655	0.000679711	0.000172368	0.00149646	0.000577308	cd74a/cd74b	2
UP_cdk1	GO:0001959	regulation of cytokine-mediated signaling pathway	0.0689655	0.000825363	0.00025693	0.00192446	0.000742419	cd74a/cd74b	2
UP_cdk1	GO:0060759	regulation of response to cytokine stimulus	0.0689655	0.000825363	0.00025693	0.00192446	0.000742419	cd74a/cd74b	2
UP_cdk1	GO:0002831	regulation of response to biotic stimulus	0.0689655	0.00199058	0.00151703	0.00724381	0.00279453	b2m/trim25	2
UP_cdk1	GO:0080134	regulation of response to stress	0.103448	0.0140312	0.00762731	0.022942	0.00885058	cd74a/cd74b/b2m	3

### Sheet:  cluster 5 REVIGO
Cluster 5	ID	Description	GeneRatio	BgRatio	pvalue	p.adjust	qvalue	geneID	Count
UP_uhrf1	GO:0071824	protein-DNA complex subunit organization	0.105263	0.00689421	2.62427e-06	0.000586961	0.000495388	si:ch211-113a14.18/hist1h2a4/hist1h2a7/gtf2b/si:dkey-23a13.17/si:ch73-368j24.11	6
UP_uhrf1	GO:0051052	regulation of DNA metabolic process	0.0877193	0.00636015	3.09594e-05	0.0034623	0.00292214	tp53/si:ch211-113a14.18/pcna/si:dkey-23a13.17/si:ch73-368j24.11	5
UP_uhrf1	GO:0051707	response to other organism	0.140351	0.0240812	6.26625e-05	0.00444765	0.00375377	frk/mmp9/pcna/irg1l/adam15/cfbl/si:ch211-241b2.5/limk1a	8
UP_uhrf1	GO:0045910	negative regulation of DNA recombination	0.0526316	0.00135942	6.26717e-05	0.00444765	0.00375377	si:ch211-113a14.18/si:dkey-23a13.17/si:ch73-368j24.11	3
UP_uhrf1	GO:0009607	response to biotic stimulus	0.140351	0.0242754	6.6284e-05	0.00444765	0.00375377	frk/mmp9/pcna/irg1l/adam15/cfbl/si:ch211-241b2.5/limk1a	8
UP_uhrf1	GO:0030261	chromosome condensation	0.0526316	0.00194203	0.00018461	0.00952871	0.00804212	si:ch211-113a14.18/si:dkey-23a13.17/si:ch73-368j24.11	3
UP_uhrf1	GO:0090594	inflammatory response to wounding	0.0350877	0.000776812	0.000880716	0.036935	0.0311727	mmp9/irg1l	2
UP_cdk1	GO:0030866	cortical actin cytoskeleton organization	1	0.00131087	0.00131087	0.00655435	NA	fmnl2a	1
UP_cdk1	GO:0030865	cortical cytoskeleton organization	1	0.00291305	0.00291305	0.00728261	NA	fmnl2a	1
UP_cdk1	GO:0008360	regulation of cell shape	1	0.00475797	0.00475797	0.0073433	NA	fmnl2a	1
