## Supplementary material for "DNA hypomethylation activates Cdk4/6 and ATR to cause dormant origin firing and cell cycle arrest that restricts liver outgrowth in zebrafish": Table S9

Cluster	ID	Description	GeneRatio	BgRatio	pvalue	p.adjust	qvalue	geneID	Count
UP_uhrf1	GO:0009607	response to biotic stimulus	0.090909091	0.02427538	3.04E-12	6.24E-09	5.38E-09	irf1b/lygl1/cd40/cxcl18b/acod1/dhx58/mmp9/mpx/sqstm1/stat1b/tnip1/lect2.1/stat2/irf7/parp9/myd88/irak3/il1b/saa/optn/c7a/ccl35.1/frk/gpr84/ncf1/g3bp1/psmd14/relb/c6/pcna/si:ch211-241b2.5/rsad2/atf3/ddit3/ntrk1/mcm4/hamp/ilf3b	38
UP_uhrf1	GO:0031099	regeneration	0.055023923	0.011846385	1.14E-09	5.83E-07	5.03E-07	junbb/mmp9/il4r.1/inhbaa/col12a1a/il1b/fhl1b/aldh1a2/lef1/lamb1a/mta2/ccn2a/fgfr1a/lgmn/neurod1/sox2/gja1b/fzd2/socs3a/notch2/cnp/top2a/pola2	23
UP_uhrf1	GO:0098542	defense response to other organism	0.059808612	0.018303636	2.49E-07	0.00010225	8.82E-05	irf1b/lygl1/cd40/acod1/dhx58/sqstm1/stat1b/stat2/parp9/myd88/irak3/il1b/saa/optn/c7a/ccl35.1/frk/ncf1/g3bp1/relb/c6/rsad2/ntrk1/hamp/ilf3b	25
UP_uhrf1	GO:0042246	tissue regeneration	0.035885167	0.008107977	1.68E-06	0.000493184	0.000425579	junbb/mmp9/inhbaa/il1b/aldh1a2/lef1/lamb1a/mta2/fgfr1a/lgmn/sox2/gja1b/fzd2/notch2/pola2	15
UP_uhrf1	GO:0060349	bone morphogenesis	0.016746411	0.001650726	4.52E-06	0.001030548	0.000889282	mmp9/prdm1a/mmp14b/gja1b/mef2ca/rap1b/notch2	7
UP_uhrf1	GO:0010952	positive regulation of peptidase activity	0.019138756	0.002378987	5.86E-06	0.00109313	0.000943286	psme2/casp8/fas/psme1/tp53/cflara/casp10/rb1	8
UP_uhrf1	GO:0042127	regulation of cell population proliferation	0.018060883	0.052631579	8.38E-06	0.001433133	0.001236682	irf1b/junbb/cd40/tgfb1a/mmp9/stat1b/stat2/adgrg1/btg1/tnfrsf21/lef1/e2f7/tes/si:ch211-241b2.5/lgals9l3/fgfr1a/psmd10/dct/klf6a/stat4/tgfb2/btg2	22
UP_uhrf1	GO:0002474	antigen processing and presentation of peptide antigen via MHC class I	0.009569378	0.000582609	7.27E-05	0.008784261	0.007580133	abcb9/erap2/erap1b/tapbpl	4
UP_uhrf1	GO:0080134	regulation of response to stress	0.040669856	0.01403117	9.42E-05	0.009208759	0.007946441	irf1b/cd74a/fas/mmp9/tnip1/parp9/myd88/col12a1a/serpine1/irak3/cadm4/sesn2/tp53/fbxo7/socs3a/spire1a/traf4b	17
UP_uhrf1	GO:0002682	regulation of immune system process	0.04784689	0.019031898	0.000164822	0.010973694	0.009469442	irf1b/cd74a/cd40/kars1/mmp9/tnip1/irf7/parp9/tapbp.2/myd88/adam8a/tfe3a/irak3/c7a/tnfrsf21/tapbpl/c6/si:ch211-241b2.5/lgals9l3/rsad2	20
UP_uhrf1	GO:0002252	immune effector process	0.026315789	0.007768122	0.000438244	0.022492897	0.019409617	cd74a/cd40/kars1/mmp9/il4r.1/myd88/saa/c7a/il21r.1/c6/ntrk1	11
UP_cdk1	GO:0009607	response to biotic stimulus	0.219178082	0.02427538	1.69E-11	3.81E-09	3.00E-09	lygl1/stat1b/irf1b/lect2.1/cd40/parp9/irf7/stat2/sqstm1/saa/cfb/dhx58/rnasel3/hamp/rsad2/ifit8	16
UP_cdk1	GO:0098542	defense response to other organism	0.191780822	0.018303636	5.18E-11	8.74E-09	6.90E-09	lygl1/stat1b/irf1b/cd40/parp9/stat2/sqstm1/saa/cfb/dhx58/rnasel3/hamp/rsad2/ifit8	14
UP_cdk1	GO:0002682	regulation of immune system process	0.150684932	0.019031898	1.28E-07	1.72E-05	1.36E-05	cd74a/irf1b/cd40/kars1/parp9/irf7/tfe3a/cfb/lgals9l3/c3a.3/rsad2	11
UP_cdk1	GO:0002252	immune effector process	0.095890411	0.007768122	1.59E-06	0.000152932	0.000120676	cd74a/cd40/kars1/saa/cfb/c3a.3/il21r.1	7
UP_cdk1	GO:0002684	positive regulation of immune system process	0.095890411	0.010729718	1.33E-05	0.000690746	0.000545056	cd74a/cd40/kars1/parp9/cfb/c3a.3/rsad2	7
UP_cdk1	GO:0010952	positive regulation of peptidase activity	0.054794521	0.002378987	2.73E-05	0.001150312	0.000907692	psme2/fas/casp8/psme1	4
UP_cdk1	GO:0042127	regulation of cell population Proliferation	0.095890411	0.018060883	0.000346864	0.0106774	0.008425364	stat1b/irf1b/cd40/tgfb1a/stat2/lgals9l3/btg1	7
UP_cdk1	GO:1902806	regulation of cell cycle	0.054794521	0.004563771	0.000348004	0.0106774	0.008425364	cdkn1b/cdkn2b/cdkn2a/mdm2	4
UP_cdk1	GO:0001906	cell killing	0.02739726	0.000485508	0.000547386	0.012799568	0.010099932	casp8/saa	2
UP_cdk1	GO:0001816	cytokine production	0.054794521	0.005146381	0.000549064	0.012799568	0.010099932	cd74a/cd40/dhx58/lgals9l3	4
DOWN_uhrf1	GO:0046395	carboxylic acid catabolic process	0.075729927	0.009273195	1.39E-54	1.22E-51	1.04E-51	tdo2a/uroc1/abat/zgc:92040/phyh/hsd17b4/hgd/hal/aldh6a1/haao/acox3/ftcd/glud1a/pck2/acaa2/oat/aldh1l1/acox1/sardh/gpt/acaa1/acadm/kmo/hao1/acoxl/aldh4a1/amdhd1/acat1/hadhaa/cpt1b/cpt2/shmt1/lpin2/decr1/hoga1/gcat/amt/agxt2/shmt2/hacl1/ehhadh/hadh/acads/gstz1/hadhb/enosf1/pipox/abcd1/echs1/acadl/got2a/pah/gcdhb/hmgcl/cpt1ab/pck1/lpin1a/aldh8a1/hibch/eci1/kynu/gldc/abcd3a/abhd2a/auh/ddo/bckdhb/ilvb…	83
DOWN_uhrf1	GO:1901615	organic hydroxy compound metabolic process	0.058394161	0.01407972	8.20E-23	1.26E-20	1.08E-20	miox/cetp/dio1/cyp51/lss/ttr/apoa1b/pck2/sc5d/sqlea/dgat2/sord/fdft1/dhrs9/mao/gk5/dhcr7/tpi1b/nsdhl/mvda/idh1/slc27a2b/hmgcs1/hsd17b7/hmgcra/cyb5r2/faxdc2/msmo1/gch1/cyp24a1/zgc:172295/cyp27a7/cyp2r1/sult1st3/pck1/mvk/ppip5k1b/insig1/adh8a/fdxr/comta/pcbd1/ebp/amacr/cyp8b1/pmvk/tm7sf2/tkfc/pnpo/acer3/fah/cyp7b1/ttpa/qdpra/gdpd1/ldhd/cyp46a1.2/soat1/idh3b/pecr/idh3g/srebf2/soat2/tpk1	64
DOWN_uhrf1	GO:0006091	generation of precursor metabolites and energy	0.052007299	0.013691314	1.54E-18	2.02E-16	1.73E-16	pklr/ugp2a/oxct1b/gys2/aldob/agla/suclg2/aco1/gbe1b/pfklb/pygl/dhtkd1/pgk1/shmt2/tpi1b/idh1/pgam1a/insra/si:ch211-152c8.5/suclg1/rpia/phka2/gapdh/ND6/ND5/hmgcl/mdh1aa/ND4/CYTB/ppp1r3cb/khk/ppp1r3b/pm20d1.2/atp5f1b/ND1/rpe/COX1/hkdc1/fh/gpia/COX3/dlst/eno3/ogdha/ndufv1/etfdh/COX2/ndufs8a/gyg2/idh3b/ndufs2/sucla2/ND3/uqcrfs1/idh3g/ndufs1/phkb	57
DOWN_uhrf1	GO:0015980	energy derivation by oxidation of organic compounds	0.039233577	0.009467398	9.88E-16	9.23E-14	7.90E-14	ugp2a/gys2/agla/suclg2/aco1/gbe1b/pygl/dhtkd1/pgk1/shmt2/idh1/si:ch211-152c8.5/suclg1/phka2/ND6/ND5/mdh1aa/ND4/CYTB/ppp1r3cb/khk/ppp1r3b/pm20d1.2/atp5f1b/ND1/COX1/fh/COX3/dlst/ogdha/ndufv1/etfdh/COX2/ndufs8a/gyg2/idh3b/ndufs2/sucla2/ND3/uqcrfs1/idh3g/ndufs1/phkb	43
DOWN_uhrf1	GO:0072521	purine-containing compound metabolic process	0.053832117	0.016701461	1.17E-15	1.06E-13	9.07E-14	pklr/tdo2a/xdh/aldob/suclg2/ttr/gda/pfklb/pank1a/dhtkd1/acss2l/acacb/pgk1/shmt1/nme4/allc/shmt2/tpi1b/mvda/pgam1a/insra/hmgcs1/adka/hmgcra/pipox/adcy6b/pgm2/gapdh/acot20/gcdhb/pfas/mvk/gnmt/mlycd/ATP6/ampd3a/pmvk/atp5f1b/hkdc1/acaca/papss2a/gpia/gmpr2/atic/dlst/eno3/atp5fa1/ppat/atp5pd/acot8/mcee/nudt7/acsm3/pde8b/sucla2/ampd2b/atp5l/atp5f1c/ppcs	59
DOWN_uhrf1	GO:0006575	cellular modified amino acid metabolic process	0.032846715	0.006845657	1.67E-15	1.41E-13	1.21E-13	gatm/gamt/chdh/ckba/dio1/ftcd/aldh9a1a.1/aldh1l1/mthfd1b/sardh/si:ch211-117n7.6/gstr/cpt1b/shmt1/shmt2/mthfr/chac2/gstz1/bhmt/acadl/slc27a1b/gch1/cpt1ab/gnmt/clic5b/mthfs/crata/gstm.1/fpgs/gstk1/ptdss1a/bbox1/zgc:153031/gclc/chac1/kyat1	36
DOWN_uhrf1	GO:0005975	carbohydrate metabolic process	0.062043796	0.022042045	8.75E-15	7.16E-13	6.13E-13	pklr/ugp2a/miox/gys2/aldob/si:dkey-96f10.1/agla/rgn/pcxa/pck2/gbe1b/fggy/pfklb/pygl/dcxr/gpd1b/ldhbb/dhtkd1/slc23a2/dgat2/sord/pgk1/xylb/gk5/pdk2a/tpi1b/idh1/pgam1a/gusb/insra/si:ch211-152c8.5/enosf1/rpia/phka2/pgm2/gapdh/foxo1a/pdk4/spam1/man2a1/zgc:172295/dera/pck1/mdh1aa/ppip5k1b/gnmt/mpdu1a/gaa2/kl/galm/ppp1r3cb/g6pc1a.2/khk/ppp1r3b/b4galt6/rpe/hkdc1/man1a1/tkfc/gpia/ndst2a/eno3/gyg2/edem3/sh…	68
DOWN_uhrf1	GO:0019693	ribose phosphate metabolic process	0.048357664	0.015730446	2.44E-13	1.60E-11	1.37E-11	pklr/tdo2a/aldob/suclg2/pfklb/pank1a/dhtkd1/acss2l/acacb/pgk1/nme4/tpi1b/mvda/pgam1a/insra/hmgcs1/adka/hmgcra/pipox/adcy6b/gapdh/upp2/upp1/acot20/gcdhb/pfas/mvk/mpv17/mlycd/ATP6/ampd3a/pmvk/atp5f1b/hkdc1/acaca/papss2a/gpia/atic/dlst/eno3/atp5fa1/ppat/atp5pd/acot8/mcee/nudt7/acsm3/pde8b/sucla2/ampd2b/atp5l/atp5f1c/ppcs	53
DOWN_uhrf1	GO:0006790	sulfur compound metabolic process	0.042883212	0.013205807	7.36E-13	4.48E-11	3.84E-11	tdo2a/ahcy/suclg2/mat1a/gstr/acss2l/acacb/cbsa/sult1st6/mthfr/mvda/hmgcs1/chac2/gstz1/pipox/bhmt/acot20/gcdhb/mpst/csad/sult1st3/mtr/mvk/gnmt/clic5b/suox/mlycd/gstm.1/sqor/pmvk/gstk1/acaca/papss2a/ndst2a/dlst/gclc/chac1/acot8/mcee/mat2ab/acsm3/glrx5/tpst1/sucla2/mms19/cdo1/tpk1	47
DOWN_uhrf1	GO:0055088	lipid homeostasis	0.019160584	0.003058698	4.75E-12	2.64E-10	2.26E-10	apobb.2/cetp/angptl3/acox3/tlcd4b/apoa1b/acox1/acoxl/dgat2/ephx2/pnpla3/kdsr/angptl4/pla2g12b/mttp/spx/ormdl3/cyp7b1/hnf4a/npc1/abcg8	21
DOWN_uhrf1	GO:0006638	neutral lipid metabolic process	0.015510949	0.003301452	6.64E-08	2.38E-06	2.04E-06	apobb.2/mogat3a/cetp/lpl/pck2/apoc1/si:ch211-117n7.6/dgat2/lpin2/gk5/pnpla3/zgc:172295/pck1/abhd6a/lpin1a/abhd2a/pnpla2	17
DOWN_uhrf1	GO:0006639	acylglycerol metabolic process	0.015510949	0.003301452	6.64E-08	2.38E-06	2.04E-06	apobb.2/mogat3a/cetp/lpl/pck2/apoc1/si:ch211-117n7.6/dgat2/lpin2/gk5/pnpla3/zgc:172295/pck1/abhd6a/lpin1a/abhd2a/pnpla2	17
DOWN_uhrf1	GO:0009112	nucleobase metabolic process	0.010036496	0.001747827	1.62E-06	4.46E-05	3.81E-05	dpydb/dpys/xdh/aldh6a1/ttr/gda/shmt1/allc/shmt2/gmpr2/ppat	11
DOWN_uhrf1	GO:0015711	organic anion transport	0.024635036	0.00893334	1.64E-06	4.48E-05	3.84E-05	slc2a2/slc16a12a/slc38a3a/slco1d1/slc25a1b/slc7a2/slc16a6a/zgc:114041/slc23a2/slc16a1b/slc5a6a/slc25a42/abcb11b/slc16a4/slc27a1b/sfxn1/slc7a1a/slc25a11/sfxn2/slc17a5/pla2g12b/mttp/mpc2b/slc25a5/mpc1/slc52a3/slc4a2b	27
DOWN_cdk1	GO:0046395	carboxylic acid catabolic process	0.149425287	0.009273195	7.35E-36	9.31E-33	7.25E-33	zgc:92040/sardh/lpin1a/uroc1/tdo2a/hsd17b4/oat/pck1/hao1/gstz1/hadhaa/haao/agxt2/abat/lpin2/aldh6a1/hgd/pck2/amt/acox1/acads/abhd2a/hal/pah/gpt/phyh/acaa2/amdhd1/acoxl/aldh4a1/aldh1l1/cpt1b/acat1/arg2/ftcd/acox3/acaa1/hoga1/gcdha	39
DOWN_cdk1	GO:0006638	neutral lipid metabolic process	0.049808429	0.003301452	2.72E-12	2.01E-10	1.56E-10	lpin1a/pck1/slc7a3a/lpl/pnpla2/mogat3a/lpin2/pck2/cetp/abhd2a/apoba/dgat2/pnpla3	13
DOWN_cdk1	GO:0006639	acylglycerol metabolic process	0.049808429	0.003301452	2.72E-12	2.01E-10	1.56E-10	lpin1a/pck1/slc7a3a/lpl/pnpla2/mogat3a/lpin2/pck2/cetp/abhd2a/apoba/dgat2/pnpla3	13
DOWN_cdk1	GO:0006091	generation of precursor metabolites and energy	0.084291188	0.013691314	1.25E-11	8.28E-10	6.45E-10	ugp2a/pklr/aldob/oxct1b/aco1/gbe1b/khk/dhtkd1/agla/pgk1/tpi1b/ND6/suclg2/ND1/pygl/ND5/si:ch211-152c8.5/gys2/ND4/COX1/CYTB/insra	22
DOWN_cdk1	GO:0055088	lipid homeostasis	0.045977011	0.003058698	2.00E-11	1.27E-09	9.87E-10	angptl3/tlcd4b/cetp/acox1/apoba/ormdl3/apoa1b/acoxl/dgat2/acox3/pnpla3/spx	12
DOWN_cdk1	GO:0005975	carbohydrate metabolic process	0.099616858	0.022042045	1.63E-10	8.03E-09	6.26E-09	pck1/dera/ugp2a/miox/fggy/pklr/aldob/gbe1b/pck2/khk/dhtkd1/agla/pgk1/tpi1b/gpd1b/pygl/slc23a2/rgn/pdk2b/si:ch211-152c8.5/gys2/g6pc1a.2/dgat2/insra/si:dkey-96f10.1/pcxb	26
DOWN_cdk1	GO:0015980	energy derivation by oxidation of organic compounds	0.0651341	0.009467398	5.21E-10	2.47E-08	1.92E-08	ugp2a/aco1/gbe1b/khk/dhtkd1/agla/pgk1/ND6/suclg2/ND1/pygl/ND5/si:ch211-152c8.5/gys2/ND4/COX1/CYTB	17
DOWN_cdk1	GO:0015711	organic anion transport	0.057471264	0.00893334	1.38E-08	5.57E-07	4.34E-07	slc2a2/slc38a3a/slc7a3a/slc16a12a/slc25a1b/slc16a6a/slc7a2/slc16a1b/abcc1/slc5a6a/slc23a2/slc26a5/slc25a29/slc16a4/slco1d1	15
DOWN_cdk1	GO:0006575	cellular modified amino acid metabolic process	0.049808429	0.006845657	3.02E-08	1.11E-06	8.67E-07	gamt/sardh/gatm/ckba/gstz1/mthfd1b/gch1/dio1/aldh9a1a.1/aldh1l1/cpt1b/ftcd/mthfr	13
DOWN_cdk1	GO:0009112	nucleobase metabolic process	0.026819923	0.001747827	2.95E-07	8.91E-06	6.94E-06	dpys/dpydb/aldh6a1/gda/xdh/allc/ppat	7
DOWN_cdk1	GO:1901615	organic hydroxy compound metabolic process	0.061302682	0.01407972	9.95E-07	2.54E-05	1.98E-05	pck1/fdxr/miox/cyp24a1/pck2/sult1st1/gch1/cetp/tpi1b/faxdc2/pcbd1/dio1/mao/apoa1b/dgat2/nsdhl	16
DOWN_cdk1	GO:0072521	purine-containing compound metabolic process	0.0651341	0.016701461	2.07E-06	5.08E-05	3.96E-05	tdo2a/pklr/aldob/gda/dhtkd1/pgk1/tpi1b/suclg2/xdh/mlycd/nme4/ampd2a/insra/allc/ppat/gcdha/adka	17
DOWN_cdk1	GO:0019693	ribose phosphate metabolic process	0.053639847	0.015730446	7.21E-05	0.000986884	0.00076895	tdo2a/pklr/aldob/dhtkd1/pgk1/tpi1b/suclg2/mlycd/nme4/ampd2a/insra/ppat/gcdha/adka	14
DOWN_cdk1	GO:0006790	sulfur compound metabolic process	0.038314176	0.013205807	0.00256675	0.019589909	0.015263856	tdo2a/gstz1/ahcy/mat1a/sult1st1/cbsa/suclg2/mlycd/mthfr/gcdha	10
