## Supplementary material for "DNA hypomethylation activates Cdk4/6 and ATR to cause dormant origin firing and cell cycle arrest that restricts liver outgrowth in zebrafish": Table S10

### Sheet: DEGs- cell cycle genes
DEGs- cell cycle genes
Zebrafish_ensembl	gene.names.x	baseMean.dmso	log2FoldChange.dmso	lfcSE.dmso	stat.dmso	pvalue.dmso	padj.dmso	baseMean.cdk	log2FoldChange.cdk	lfcSE.cdk	stat.cdk	pvalue.cdk	padj.cdk
ENSDARG00000008986	e2f7	11.6842	1.82655	0.463267	3.94275	8.06e-05	0.00108392	11.6842	0.97821	0.461438	2.11992	0.034013	0.373216
ENSDARG00000020711	rrm2	18.3791	1.44345	0.329003	4.38735	1.15e-05	0.000187396	18.3791	-0.0442847	0.358828	-0.123415	0.901779	0.990826
ENSDARG00000033443	mdm2	111.405	1.30307	0.205411	6.34374	2.24e-10	7.45e-09	111.405	0.54461	0.218641	2.49088	0.0127426	0.221961
ENSDARG00000078759	dna2	12.2042	1.23378	0.428758	2.87757	0.0040075	0.0297897	12.2042	0.645358	0.477519	1.35148	0.176542	0.733885
ENSDARG00000037188	rpa2	49.667	0.921051	0.281221	3.27519	0.00105592	0.0100322	49.667	0.0188908	0.29994	0.0629818	0.949781	0.994456
ENSDARG00000075682	orc6	7.02262	0.702922	0.638981	0.110007	0.0312404	0.0462598	7.02262	0.336887	0.682686	0.493473	0.621678	0.952267
ENSDARG00000021579	orc5	11.9406	0.698472	0.529755	1.31848	0.0187343	0.0445064	11.9406	-0.37655	0.550429	-0.684102	0.493911	0.922769
ENSDARG00000008805	orc3	25.7413	0.697719	0.314074	0.629529	0.0329003	0.0467849	25.7413	0.295378	0.329857	0.895473	0.370534	0.871815
ENSDARG00000011094	ccna2	41.9399	0.629569	0.239923	2.62404	0.00868933	0.044717	41.9399	0.180731	0.254448	0.710289	0.477525	0.918254
ENSDARG00000027689	pold1	76.2867	0.496084	0.21059	2.35569	0.0184885	0.0467548	76.2867	0.522852	0.224733	2.32655	0.0199894	0.285998
ENSDARG00000054155	pcna	401.137	0.409212	0.0981351	4.16989	3.05e-05	0.000451365	401.137	0.258275	0.104573	2.46979	0.0135191	0.230294
ENSDARG00000029058	rbbp4	163.663	0.399224	0.142518	2.80121	0.0050911	0.0360124	163.663	0.175813	0.150617	1.16729	0.243095	0.805666
ENSDARG00000057323	e2f8	22.429	0.380239	0.307591	1.23618	0.216391	0.483993	22.429	0.61087	0.32015	1.90807	0.0563816	0.4805
ENSDARG00000040041	mcm4	262.081	0.3689	0.101983	3.61726	0.00029774	0.00340652	262.081	-0.0264302	0.107835	-0.245098	0.806381	0.984221
ENSDARG00000045308	pola1	64.8026	0.340891	0.228871	1.48945	0.0136369	0.0367595	64.8026	0.188006	0.245344	0.766297	0.443499	0.905808
ENSDARG00000015070	pola2	23.4466	0.327818	0.290982	1.12659	0.0259915	0.0450499	23.4466	-0.0609788	0.315115	-0.193513	0.846557	0.987622
ENSDARG00000102798	mcm2	306.817	0.308864	0.11159	2.76784	0.00564294	0.0389779	306.817	0.0315064	0.117802	0.267452	0.789121	0.981766
ENSDARG00000024204	mcm3	166.211	0.300124	0.154822	1.93851	0.00525607	0.0202057	166.211	0.0230704	0.161654	0.142715	0.886515	0.989192
ENSDARG00000043720	cdc45	10.3902	0.067405	0.576803	0.11686	0.00906971	0.0460636	10.3902	-0.492644	0.610262	-0.807267	0.419513	0.894616

### Sheet: DEGs-Interferon genes
DEGs-Interferon genes
Zebrafish_ensembl	gene.names.x	baseMean.dmso	log2FoldChange.dmso	lfcSE.dmso	stat.dmso	pvalue.dmso	padj.dmso	baseMean.cdk	log2FoldChange.cdk	lfcSE.cdk	stat.cdk	pvalue.cdk	padj.cdk
ENSDARG00000009087	cd74a	94.4202	9.10596	0.977344	9.31704	1.2e-20	1.18e-18	94.4202	6.78951	0.69576	9.75841	1.7e-22	8.53e-19
ENSDARG00000024789	mxc	92.9356	8.04169	1.00562	7.99672	1.28e-15	7.81e-14	92.9356	8.4823	1.23522	6.86702	6.56e-12	4.11e-09
ENSDARG00000086374	isg15	471.217	8.0187	0.512787	15.6375	4.04e-55	7.29e-52	471.217	9.05677	0.789248	11.4752	1.76e-30	3.53e-26
ENSDARG00000076182	stat1b	25.9439	7.37612	1.08151	6.82023	9.09e-12	3.72e-10	25.9439	3.69476	0.752545	4.9097	9.12e-07	0.000122135
ENSDARG00000036628	cd74b	42.961	6.98918	0.805682	8.67486	4.14e-18	3.37e-16	42.961	5.22109	0.635896	8.2106	2.2e-16	3.16e-13
ENSDARG00000053136	b2m	98.9253	5.77753	0.550974	10.486	1e-25	1.56e-23	98.9253	5.41048	0.606975	8.91385	4.93e-19	1.1e-15
ENSDARG00000006848	parp9	11.3707	5.6376	0.949799	5.93557	2.93e-09	8.49e-08	11.3707	3.67469	0.820543	4.47836	7.52e-06	0.000711144
ENSDARG00000045999	saa	4.67308	5.56599	1.1054	5.03526	4.77e-07	9.87e-06	4.67308	5.05893	1.23079	4.1103	3.95e-05	0.0028343
ENSDARG00000008019	mxg	2.5037	4.74442	1.37562	3.44894	0.000562796	0.00583004	2.5037	4.11367	1.48788	2.76478	0.00569609	0.133024
ENSDARG00000089434	etv7	3.2059	4.71424	1.2187	3.86826	0.000109617	0.00142022	3.2059	3.46956	1.39949	2.47917	0.013169	0.227704
ENSDARG00000054968	cd40	22.5135	4.5336	0.600302	7.55219	4.28e-14	2.26e-12	22.5135	2.66245	0.56655	4.69941	2.61e-06	0.000287922
ENSDARG00000088260	gig2p	4.54207	4.01971	1.08441	3.7068	0.000209891	0.00250065	4.54207	4.7915	1.25704	3.81173	0.000137997	0.0079871
ENSDARG00000057173	ifit8	7.12752	3.74151	0.870328	4.29897	1.72e-05	0.000270649	7.12752	3.48336	1.10472	3.15318	0.00161503	0.0554467
ENSDARG00000045661	irf7	52.9461	3.60357	0.605652	5.94991	2.68e-09	7.83e-08	52.9461	2.57446	0.645081	3.99091	6.58e-05	0.00438698
ENSDARG00000043586	fas	17.6922	3.54223	0.532235	6.65539	2.83e-11	1.08e-09	17.6922	4.88382	0.953041	5.12446	2.98e-07	4.79e-05
ENSDARG00000089463	dhx58	15.5473	3.33395	0.616735	5.40581	6.45e-08	1.55e-06	15.5473	2.78394	0.704747	3.95027	7.81e-05	0.00502506
ENSDARG00000004952	rsad2	6.61232	3.13314	1.18431	2.64554	0.00815615	0.0519648	6.61232	5.23241	1.52771	3.425	0.000614807	0.0269015
ENSDARG00000056874	lygl1	57.3897	2.93555	0.447967	6.55306	5.64e-11	2.07e-09	57.3897	2.47951	0.486272	5.09902	3.41e-07	5.4e-05
ENSDARG00000043249	irf1b	265.05	2.20506	0.279463	7.89037	3.01e-15	1.77e-13	265.05	1.2099	0.298265	4.05647	4.98e-05	0.00346222
ENSDARG00000033227	lect2.1	351.718	2.11944	0.321513	6.59207	4.34e-11	1.62e-09	351.718	1.55104	0.340622	4.55354	5.28e-06	0.000529722
ENSDARG00000075014	sqstm1	173.032	1.65111	0.309156	5.34069	9.26e-08	2.15e-06	173.032	0.99556	0.329682	3.01976	0.00252974	0.0761729
ENSDARG00000031647	stat2	121.374	1.18054	0.235436	5.01425	5.32e-07	1.09e-05	121.374	1.05988	0.251913	4.20734	2.58e-05	0.001977
ENSDARG00000055278	cfb	2791.92	0.514174	0.29802	1.7253	0.0844736	0.273862	2791.92	1.17739	0.316168	3.72393	0.000196144	0.0107048

### Sheet: DEGs-nfkb genes
DEGs-nfkb genes
Zebrafish_ensembl	gene.names.x	baseMean.dmso	log2FoldChange.dmso	lfcSE.dmso	stat.dmso	pvalue.dmso	padj.dmso	baseMean.cdk	log2FoldChange.cdk	lfcSE.cdk	stat.cdk	pvalue.cdk	padj.cdk
ENSDARG00000043586	fas	17.6922	3.54223	0.532235	6.65539	2.83e-11	1.08e-09	17.6922	4.88382	0.953041	5.12446	2.98e-07	4.79e-05
ENSDARG00000013598	tnfb	3.1809	2.84174	0.908034	3.12956	0.00175071	0.015216	3.1809	1.1769	1.20319	2.64039	0.00828104	0.170108
ENSDARG00000038687	nfkb2	143.485	2.3356	0.198706	11.754	6.73e-32	1.99e-29	143.485	1.22039	0.208756	5.84599	5.04e-09	1.38e-06
ENSDARG00000038687	nfkb2	143.485	2.3356	0.198706	11.754	6.73e-32	1.99e-29	143.485	1.22039	0.208756	5.84599	5.04e-09	1.38e-06
ENSDARG00000027777	tnfaip3	66.7487	1.94716	0.310774	6.26553	3.72e-10	1.21e-08	66.7487	0.577477	0.334931	1.72417	0.0846773	0.572915
ENSDARG00000022000	traf3	31.8468	1.85215	0.315523	5.87011	4.36e-09	1.23e-07	31.8468	0.693345	0.351238	1.97401	0.0483811	0.446137
ENSDARG00000101036	traf2b	68.9717	1.57431	0.222135	7.08716	1.37e-12	6.12e-11	68.9717	0.84377	0.250425	3.36935	0.000753452	0.0313949
ENSDARG00000018569	tnfrsf1a	61.9625	1.31704	0.228351	5.76759	8.04e-09	2.18e-07	61.9625	0.433967	0.248054	1.74949	0.0802062	0.56108
ENSDARG00000074060	map3k14a	44.6682	1.16046	0.269801	4.30117	1.7e-05	0.000268359	44.6682	0.391999	0.293652	1.33491	0.181906	0.739253
ENSDARG00000068367	nfkbie	37.243	1.0806	0.296545	3.64397	0.000268461	0.00311772	37.243	0.732548	0.315699	2.3204	0.0203195	0.287797
ENSDARG00000103021	fadd	14.993	1.01797	0.425616	2.39175	0.0167682	0.0498368	14.993	0.17967	0.468407	0.383577	0.701292	0.971295
ENSDARG00000070606	ikbke	19.8603	0.821825	0.35759	2.29824	0.0215484	0.108115	19.8603	0.680349	0.405396	1.67824	0.093301	0.597779
ENSDARG00000091836	casp7	30.8456	0.811332	0.354131	2.29105	0.0219605	0.0109443	30.8456	0.923968	0.380571	2.42785	0.0151888	0.243458
ENSDARG00000103959	pak1	87.5561	0.768812	0.182837	4.20491	2.61e-05	0.000392482	87.5561	0.0750493	0.191281	0.39235	0.6948	0.969629
ENSDARG00000105261	nfkb1	37.0562	0.621406	0.266954	2.32777	0.0199244	0.102096	37.0562	0.351509	0.303878	1.15674	0.247377	0.806935
ENSDARG00000056582	map3k14b	14.3263	0.474914	0.379382	1.25181	0.210639	0.476449	14.3263	-0.298317	0.391388	-0.762202	0.445939	0.906523
ENSDARG00000044619	birc2	126.501	0.438968	0.138159	3.17726	0.00148673	0.0133233	126.501	0.225796	0.148672	1.51876	0.128823	0.665648
ENSDARG00000098696	rela	60.0872	0.422156	0.20225	2.0873	0.0368612	0.157964	60.0872	0.257319	0.225463	1.14129	0.253748	0.812026
ENSDARG00000021239	apaf1	61.1134	0.321156	0.258785	1.24101	0.214601	0.481982	61.1134	-0.116993	0.278826	-0.419592	0.674783	0.965738
ENSDARG00000030173	traf2a	45.7378	0.273202	0.218366	1.25112	0.210891	0.47676	45.7378	0.404672	0.232783	1.73841	0.0821391	0.567389
