## Supplementary material for "DNA hypomethylation activates Cdk4/6 and ATR to cause dormant origin firing and cell cycle arrest that restricts liver outgrowth in zebrafish": Table S11

Zebrafish ENSEMBL	gene.name	baseMean	log2FoldChange	lfcSE	stat	pvalue	padj
ENSDARG00000058206	si.ch211.153b23.5	111.2441663	-1.864489753	0.195494922	-9.537279719	1.47E-21	2.98E-17
ENSDARG00000062788	irg1l	23.37509589	-3.156253995	0.434993006	-7.255872966	3.99E-13	3.57E-09
ENSDARG00000090722	zgc.172246	839.32955	0.666708041	0.092856748	7.179963265	6.97E-13	3.57E-09
ENSDARG00000086569	zgc.172051	672.735557	1.129312569	0.157314826	7.178678542	7.04E-13	3.57E-09
ENSDARG00000057706	si.ch211.137i24.10	175.3511733	-1.476140927	0.212977758	-6.930962858	4.18E-12	1.42E-08
ENSDARG00000071076	ldhbb	270.18433	1.005461249	0.14483656	6.94204039	3.86E-12	1.42E-08
ENSDARG00000042816	mmp9	34.7055005	-1.996752782	0.295590979	-6.755120846	1.43E-11	4.14E-08
ENSDARG00000019815	fn1a	324.3162401	-0.793070985	0.117996906	-6.721116757	1.80E-11	4.58E-08
ENSDARG00000101752	PLEKHG5..1.to.many.	88.29120551	-1.079529671	0.167564873	-6.442458085	1.18E-10	2.65E-07
ENSDARG00000041595	ces3	114.1009078	1.058307467	0.165468431	6.395827039	1.60E-10	3.24E-07
ENSDARG00000097020	HIST2H3D..1.to.many.	16.24200631	-3.24413656	0.514100467	-6.310316305	2.78E-10	5.14E-07
ENSDARG00000055416	serpinb1	216.8229409	-1.028687453	0.164975682	-6.235388403	4.51E-10	7.63E-07
ENSDARG00000077587	zgc.113984	25.3332038	-2.089320462	0.340386809	-6.138077061	8.35E-10	1.31E-06
ENSDARG00000016081	cldn15la	212.2505829	-0.879045963	0.143672718	-6.118391662	9.45E-10	1.37E-06
ENSDARG00000069844	irg1	22.49647785	-2.117596344	0.346757335	-6.106853788	1.02E-09	1.38E-06
ENSDARG00000075265	plaua	12.49676173	-3.425788552	0.568935694	-6.021398531	1.73E-09	2.09E-06
ENSDARG00000104472	si.ch211.39i2.2	136.6092134	-1.376728402	0.228702394	-6.0197376	1.75E-09	2.09E-06
ENSDARG00000081126	snoU85	136.1128647	-0.939163984	0.157500353	-5.96293255	2.48E-09	2.65E-06
ENSDARG00000078918	comtd1	65.6894882	1.600686282	0.268088701	5.970733854	2.36E-09	2.65E-06
ENSDARG00000051735	si.ch211.113a14.18	27.77804696	-1.893858073	0.325958199	-5.810125586	6.24E-09	6.34E-06
ENSDARG00000005578	ugp2a	422.3199872	0.603382371	0.104437641	5.777441591	7.58E-09	7.34E-06
ENSDARG00000038439	fabp10a	6854.628289	0.656819049	0.116019144	5.661298858	1.50E-08	1.39E-05
ENSDARG00000087472	si.ch211.113a14.13	34.91768936	-1.601465441	0.285360542	-5.612077374	2.00E-08	1.77E-05
ENSDARG00000039547	HIST1H2BA..1.to.many..1	34.75036332	-1.64256167	0.29453966	-5.576707976	2.45E-08	2.07E-05
ENSDARG00000089039	zgc.173585	23.11766213	-2.366731336	0.426128891	-5.55402693	2.79E-08	2.27E-05
ENSDARG00000099123	si.dkey.23a13.14	31.31615102	-1.766546575	0.318811624	-5.541035647	3.01E-08	2.35E-05
ENSDARG00000055036	itih3a	187.317909	1.129516055	0.204957441	5.510978531	3.57E-08	2.68E-05
ENSDARG00000011170	ndrg2	681.7017248	0.535300808	0.097980998	5.463312456	4.67E-08	3.39E-05
ENSDARG00000101036	traf2b	89.215412	-1.087589712	0.200223469	-5.431879278	5.58E-08	3.91E-05
ENSDARG00000101199	rbp4	3091.118501	0.454230442	0.08372388	5.425339113	5.78E-08	3.92E-05
ENSDARG00000101249	si.dkey.23a13.15	45.42511532	-1.264502629	0.23498083	-5.381301223	7.39E-08	4.85E-05
ENSDARG00000011521	upb1	257.8564721	0.880414359	0.165226759	5.328521625	9.90E-08	6.29E-05
ENSDARG00000075379	si.dkey.261m9.11	16.82538085	-2.176585948	0.409753261	-5.311942961	1.08E-07	6.48E-05
ENSDARG00000089044	si.ch211.113a14.10	62.59029433	-1.311415862	0.246622495	-5.317503027	1.05E-07	6.48E-05
ENSDARG00000006207	gpx1b	44.6897064	-1.207634755	0.22954094	-5.261086573	1.43E-07	8.31E-05
ENSDARG00000042010	PKLR	1539.210688	0.41979709	0.079881832	5.255226105	1.48E-07	8.34E-05
ENSDARG00000097785	HIST2H3A	21.29306241	-1.953557627	0.374420019	-5.217556566	1.81E-07	9.95E-05
ENSDARG00000077169	si.ch211.153b23.4	15.2375071	-2.641882512	0.507331576	-5.207408011	1.91E-07	0.00010236
ENSDARG00000053973	fetub	8512.501974	0.592677535	0.113982897	5.199705851	2.00E-07	0.000103958
ENSDARG00000018426	aldh7a1	871.5057691	0.427384083	0.082399524	5.18673001	2.14E-07	0.000108679
ENSDARG00000070265	zgc.110434.3	14.70711566	-2.6642085	0.516361148	-5.159583574	2.47E-07	0.000122615
ENSDARG00000069390	itga2.1	10.32749082	-3.283168423	0.640979715	-5.122109715	3.02E-07	0.000146119
ENSDARG00000034273	sid4	1074.973747	0.656739402	0.129067263	5.088349971	3.61E-07	0.000170617
ENSDARG00000086838	itga2.3	15.95259128	-2.154871552	0.424063471	-5.081483552	3.74E-07	0.000172882
ENSDARG00000101726	si.ch211.93f2.1	949.3301148	0.733141108	0.144598895	5.070170889	3.97E-07	0.000179404
ENSDARG00000058005	hgd	379.4647294	0.594595185	0.117591121	5.056463287	4.27E-07	0.000188594
ENSDARG00000025703	dmgdh	364.4019209	0.573651928	0.113772149	5.042112083	4.60E-07	0.00019898
ENSDARG00000104818	si.ch211.93f2.1.1	697.2506559	0.641171495	0.127527577	5.027708602	4.96E-07	0.00021005
ENSDARG00000074191	zgc.172253	626.0110766	0.820456354	0.164381662	4.991167171	6.00E-07	0.000248783
ENSDARG00000012395	mmp13a	20.23681361	-2.380518989	0.483472662	-4.923792334	8.49E-07	0.000339207
ENSDARG00000095351	si.ch73.308b14.1	227.5291851	-1.019351082	0.207053303	-4.923133648	8.52E-07	0.000339207
ENSDARG00000104944	si.ch73.36p18.2	11.09266508	-3.04411114	0.619906738	-4.910595337	9.08E-07	0.00035468
ENSDARG00000091205	FP236812.5	19.36078353	-1.791910489	0.365315966	-4.905097657	9.34E-07	0.000357878
ENSDARG00000094154	hist2h3c	39.3454882	-1.776741128	0.362964088	-4.895087934	9.83E-07	0.00036961
ENSDARG00000079553	cd83	61.92093492	-1.181276113	0.243017699	-4.860864524	1.17E-06	0.000431627
ENSDARG00000034718	tfpia	135.664593	-0.833643957	0.172131057	-4.843076968	1.28E-06	0.000463707
ENSDARG00000005476	nav3	107.8936066	-0.714301622	0.148376586	-4.81411281	1.48E-06	0.000526884
ENSDARG00000010267	dpydb	1084.15442	0.693553633	0.144345166	4.804827558	1.55E-06	0.000542418
ENSDARG00000040623	fosl2	93.25482423	-1.015244942	0.213425975	-4.756894944	1.97E-06	0.000676814
ENSDARG00000098315	cyp1a	3195.242826	0.488741703	0.103009024	4.74464937	2.09E-06	0.000707087
ENSDARG00000007371	slc26a3.1	7.534842909	-4.21120742	0.890332301	-4.729927708	2.25E-06	0.000747881
ENSDARG00000055439	adamtsl7	34.57330726	-1.48041578	0.313493407	-4.722318701	2.33E-06	0.000754008
ENSDARG00000009544	cldnb	182.91448	-0.958805223	0.203062923	-4.721714877	2.34E-06	0.000754008
ENSDARG00000010625	clic2	75.48444051	-1.260993153	0.269162969	-4.684868642	2.80E-06	0.000875415
ENSDARG00000104108	slco1d1	798.5310772	0.689603422	0.14712367	4.687236405	2.77E-06	0.000875415
ENSDARG00000001818	c3b.2	920.6067413	0.575186264	0.123213617	4.668203716	3.04E-06	0.000935105
ENSDARG00000105328	si.dkey.23a13.17	26.6590248	-1.770754542	0.379976186	-4.66017242	3.16E-06	0.000957831
ENSDARG00000100657	egfl7	21.86368813	-1.532030454	0.329231072	-4.653359251	3.27E-06	0.000961771
ENSDARG00000104773	junbb	198.2847443	-1.001607403	0.215248141	-4.653268529	3.27E-06	0.000961771
ENSDARG00000086604	si.ch211.113a14.25	19.07532227	-1.806078898	0.389667198	-4.634926695	3.57E-06	0.001036098
ENSDARG00000014053	olfm1b	290.2420043	0.525265589	0.113435674	4.630514993	3.65E-06	0.001043514
ENSDARG00000029230	pnp4b	622.598765	0.551499808	0.119226722	4.625639283	3.73E-06	0.001053529
ENSDARG00000029406	h2afx	72.70857413	-1.112473015	0.240797637	-4.619949894	3.84E-06	0.001068001
ENSDARG00000041569	ces2	3451.660488	0.622065219	0.135424623	4.593442508	4.36E-06	0.001196742
ENSDARG00000095751	zgc.77778	61.91374973	1.001129387	0.218362281	4.584717564	4.55E-06	0.00121498
ENSDARG00000101500	Metazoa_SRP.46	30.65342769	1.394317637	0.304099705	4.585067377	4.54E-06	0.00121498
ENSDARG00000105352	si.dkey.23a13.7	30.76421198	-1.244376802	0.271716535	-4.579687434	4.66E-06	0.001228405
ENSDARG00000070280	zgc.173652	21.65694834	-1.922900368	0.420986036	-4.567610811	4.93E-06	0.001274535
ENSDARG00000091136	zgc.174259	107.3115922	1.08022962	0.236550297	4.566595912	4.96E-06	0.001274535
ENSDARG00000045299	vmo1b	223.741398	0.694384929	0.152999733	4.538471499	5.67E-06	0.001438685
ENSDARG00000042613	crp3	413.3793167	1.383068317	0.304960059	4.535244137	5.75E-06	0.001442826
ENSDARG00000068941	zgc.113983	19.76423269	-2.068717966	0.456405279	-4.532633744	5.83E-06	0.001442964
ENSDARG00000104919	si.ch211.153b23.3	9.128101413	-3.097024247	0.685598901	-4.517253808	6.26E-06	0.001533111
ENSDARG00000014657	zgc.171731	7.955617669	-3.177528183	0.708171704	-4.486945982	7.23E-06	0.001706477
ENSDARG00000055365	si.dkey.25e12.3	18.25856227	-2.20281915	0.490441588	-4.491501541	7.07E-06	0.001706477
ENSDARG00000079544	si.ch1073.464p5.5	625.7352632	0.761675908	0.169725837	4.487683922	7.20E-06	0.001706477
ENSDARG00000091111	TIFA	62.44186602	-1.187547806	0.265283526	-4.476523007	7.59E-06	0.001771311
ENSDARG00000096147	si.dkey.146n1.4	8.948074327	-3.340672557	0.748596264	-4.462582458	8.10E-06	0.001869114
ENSDARG00000105120	gab2	31.38291685	-1.274728856	0.286337787	-4.451835952	8.51E-06	0.001943087
ENSDARG00000044441	MYO7B..1.to.many.	109.0931634	-0.691217876	0.155355189	-4.449274463	8.62E-06	0.001944555
ENSDARG00000052470	igfbp2a	322.9894932	0.578783481	0.130678775	4.429054983	9.46E-06	0.002112602
ENSDARG00000105388	si.cabz01012857.1	18.09414472	-2.382916184	0.54007299	-4.412211363	1.02E-05	0.002259051
ENSDARG00000075827	f7i	77.96320435	0.824680066	0.187036141	4.409201676	1.04E-05	0.002266041
ENSDARG00000088420	zgc.163040.1	14.20310528	-1.959421428	0.445231865	-4.400901158	1.08E-05	0.002266616
ENSDARG00000027777	tnfaip3	88.24059808	-1.200625612	0.272801249	-4.401100122	1.08E-05	0.002266616
ENSDARG00000090557	MFAP4..1.to.many..5	122.5197543	-1.147168383	0.260741001	-4.399647081	1.08E-05	0.002266616
ENSDARG00000091446	si.dkey.261m9.17	63.14611248	-1.129776981	0.256852189	-4.398549166	1.09E-05	0.002266616
ENSDARG00000042329	BCR..1.to.many.	69.86318307	-0.844825923	0.192102335	-4.397791018	1.09E-05	0.002266616
ENSDARG00000020956	pck2	1103.009975	0.371885177	0.084703457	4.390436827	1.13E-05	0.002320968
ENSDARG00000105118	zgc.171566	61.39158029	-0.869476482	0.199398736	-4.360491436	1.30E-05	0.002635902
ENSDARG00000045568	bcat1	132.3038919	-0.858106159	0.196898567	-4.358112761	1.31E-05	0.002638324
ENSDARG00000102806	si.dkey.23a13.16	18.55187942	-1.761717325	0.406798574	-4.330687069	1.49E-05	0.002960072
ENSDARG00000099839	si.ch211.9d9.1	22.76814067	-1.641869277	0.379841429	-4.322512377	1.54E-05	0.003012864
ENSDARG00000010169	myd88	34.79187791	-1.170379879	0.270699888	-4.323532932	1.54E-05	0.003012864
ENSDARG00000009001	pdia6	317.6000552	0.824274383	0.191768712	4.298273551	1.72E-05	0.003329884
ENSDARG00000021172	cyp2ad2	183.9751291	0.637463272	0.148749081	4.285493854	1.82E-05	0.003461273
ENSDARG00000062132	cyp4v8	254.301861	0.673864069	0.15718345	4.287118454	1.81E-05	0.003461273
ENSDARG00000052099	agxta	384.1474337	0.65162949	0.152837791	4.263536442	2.01E-05	0.003784364
ENSDARG00000105431	si.dkey.23a13.9	16.84109734	-1.713133502	0.402249747	-4.258880243	2.05E-05	0.003828598
ENSDARG00000100024	HIST2H2AB..1.to.many..4	36.20257445	-1.287685072	0.303099294	-4.248393503	2.15E-05	0.003975778
ENSDARG00000070254	si.dkey.261m9.19	18.55192687	-1.824613888	0.430312582	-4.240205755	2.23E-05	0.004039639
ENSDARG00000095832	si.ch73.269m23.4	85.00912475	-0.753893811	0.177843343	-4.239089298	2.24E-05	0.004039639
ENSDARG00000092170	apoc1	2430.279735	0.613523417	0.144740429	4.238784007	2.25E-05	0.004039639
ENSDARG00000036239	gatm	4064.595991	0.474709782	0.112403769	4.223255039	2.41E-05	0.00425314
ENSDARG00000057498	habp2	239.1806357	0.677739436	0.160474637	4.223343002	2.41E-05	0.00425314
ENSDARG00000101479	BX908782.3	96.49781636	-3.772928085	0.897011837	-4.206107357	2.60E-05	0.004549308
ENSDARG00000051734	si.ch211.113a14.16	11.38294745	-2.118301135	0.504513354	-4.198701815	2.68E-05	0.004660468
ENSDARG00000015955	cldnc	101.8285013	-0.929724169	0.223086585	-4.167548535	3.08E-05	0.00525899
ENSDARG00000019492	shbg	366.808821	0.733915625	0.176109064	4.167392678	3.08E-05	0.00525899
ENSDARG00000074260	FP236812.1	13.54216081	-2.073191701	0.501165345	-4.13674194	3.52E-05	0.005962789
ENSDARG00000043729	plac8.1	242.6208253	-0.482452357	0.116718575	-4.13346682	3.57E-05	0.005998451
ENSDARG00000031422	igfbp2b	82.03252928	0.768411081	0.186076418	4.129545753	3.63E-05	0.006051655
ENSDARG00000043820	nme2a	53.14334683	0.885449075	0.21460441	4.125959369	3.69E-05	0.006096778
ENSDARG00000100279	HIST2H2AB..1.to.many..5	8.646218457	-2.413834413	0.585412713	-4.123303713	3.73E-05	0.00611779
ENSDARG00000077456	si.ch211.113a14.12	23.35232537	-1.302184909	0.316088103	-4.119689724	3.79E-05	0.006135795
ENSDARG00000060927	si.ch211.136a13.1	60.05586814	-1.026090846	0.249115205	-4.118941061	3.81E-05	0.006135795
ENSDARG00000089823	si.ch211.113a14.6	23.55011097	-1.368576181	0.333338262	-4.105667836	4.03E-05	0.006447836
ENSDARG00000101324	apoa1b	39838.67085	0.533682319	0.130429525	4.091729381	4.28E-05	0.006749008
ENSDARG00000075016	apobb.2	170.2163625	0.948117052	0.231729471	4.091482406	4.29E-05	0.006749008
ENSDARG00000062974	itga2.2	16.21599248	-1.686871858	0.414088674	-4.073697171	4.63E-05	0.007229922
ENSDARG00000030530	slc22a2	167.757365	0.782495967	0.192261955	4.069947	4.70E-05	0.007291207
ENSDARG00000105494	si.ch211.113d11.8	9.459613757	-2.288954658	0.56280935	-4.06701605	4.76E-05	0.007327549
ENSDARG00000075220	FP236812.2	7.659534369	-2.478937675	0.610784176	-4.058614768	4.94E-05	0.007539062
ENSDARG00000022000	traf3	42.22027246	-1.213010243	0.299327279	-4.052454718	5.07E-05	0.00768264
ENSDARG00000001953	pfkfb3	83.43039713	-1.0485587	0.259114003	-4.046707971	5.19E-05	0.007815302
ENSDARG00000057949	slc43a3b	167.3679294	-0.813227981	0.201241046	-4.041064172	5.32E-05	0.007888943
ENSDARG00000103775	THBS1..1.to.many.	127.26919	-0.610942376	0.151178394	-4.041201654	5.32E-05	0.007888943
ENSDARG00000091728	HIST1H2BA..1.to.many..6	30.91760027	-1.087627029	0.269314311	-4.038504402	5.38E-05	0.007917718
ENSDARG00000086555	zgc.163040	36.71165367	-1.171048235	0.290884431	-4.025819571	5.68E-05	0.008296826
ENSDARG00000095015	si.dkey.27b3.8	12.98875697	-2.2071882	0.548571624	-4.023518721	5.73E-05	0.008318493
ENSDARG00000042620	gstr	460.8124731	0.379795178	0.094999707	3.9978563	6.39E-05	0.009156424
ENSDARG00000053405	sord	256.8042076	0.560024137	0.140093208	3.99751097	6.40E-05	0.009156424
ENSDARG00000103811	agla	446.8801191	0.395032601	0.099034866	3.98882352	6.64E-05	0.009416211
ENSDARG00000091916	ugt5b4	128.3760657	0.688848261	0.172749163	3.987563511	6.68E-05	0.009416211
ENSDARG00000074012	si.ch1073.159d7.7	10.62271741	-2.079979197	0.522482979	-3.980951111	6.86E-05	0.009549432
ENSDARG00000026764	ahsg1	80.89256126	0.770340582	0.193433758	3.98245161	6.82E-05	0.009549432
ENSDARG00000101720	si.dkey.23a13.18	10.50279961	-2.030818245	0.510536679	-3.977810657	6.96E-05	0.009610577
ENSDARG00000053131	irak3	7.942325595	-2.651386178	0.669037478	-3.962986031	7.40E-05	0.01002304
ENSDARG00000102612	slc15a4	19.52692051	-1.348801986	0.340293077	-3.963648039	7.38E-05	0.01002304
ENSDARG00000002332	frmd6	55.40629454	-0.952602214	0.240320376	-3.963884498	7.37E-05	0.01002304
ENSDARG00000069100	aldh9a1a.1	1709.723229	0.323944207	0.081847465	3.957901524	7.56E-05	0.010170947
ENSDARG00000077068	si.ch211.11p18.6	37.04833855	-1.418659312	0.358938232	-3.952377277	7.74E-05	0.010288304
ENSDARG00000054319	oxct1b	770.8783789	0.547736552	0.138596855	3.952012839	7.75E-05	0.010288304
ENSDARG00000103129	nid1b	195.8970822	-0.519956814	0.131764762	-3.94609914	7.94E-05	0.010477132
ENSDARG00000087236	si.ch211.113a14.26	50.9226847	-1.021422856	0.25909546	-3.942264592	8.07E-05	0.010577423
ENSDARG00000015653	tnip1	467.5209726	-0.412124867	0.104918742	-3.928038571	8.56E-05	0.01115096
ENSDARG00000001782	prkacba	10.89008523	-2.496491033	0.637568674	-3.915642556	9.02E-05	0.011591178
ENSDARG00000017882	rdh1	98.07754058	0.652885569	0.166695732	3.916630394	8.98E-05	0.011591178
ENSDARG00000014498	ythdf2	145.6188078	-0.607814113	0.15561194	-3.905960629	9.39E-05	0.011914485
ENSDARG00000053620	ebi3	51.84668249	0.989460197	0.253251736	3.907022365	9.34E-05	0.011914485
ENSDARG00000088889	si.dkey.108k21.14	13.94987888	-1.843671129	0.473938373	-3.890107314	0.0001002	0.012641369
ENSDARG00000056625	trpc6a	13.40503979	-1.764779541	0.454356221	-3.884132006	0.000102696	0.012876316
ENSDARG00000077004	aldh1l1	749.7761924	0.423191896	0.109002163	3.882417397	0.000103423	0.012887921
ENSDARG00000101831	irx1a	53.2111137	0.860216239	0.221980251	3.875192662	0.00010654	0.013195415
ENSDARG00000056200	abcb9	56.50435237	-0.967149534	0.249901283	-3.870126331	0.000108779	0.013391021
ENSDARG00000006526	fn1b	3278.952828	0.8415115	0.218552984	3.850377541	0.000117936	0.014430806
ENSDARG00000017773	slc16a12a	77.08252744	0.867424712	0.225566391	3.845540597	0.000120287	0.01463035
ENSDARG00000070285	HIST1H4E	21.49631803	-1.359494206	0.354640744	-3.833440545	0.000126363	0.015098191
ENSDARG00000091234	CU019646.2	22.06987252	-1.305052306	0.340379036	-3.834114825	0.000126017	0.015098191
ENSDARG00000070960	si.ch211.288g17.4	165.035159	0.845247532	0.220336946	3.836158881	0.000124974	0.015098191
ENSDARG00000105397	HIST1H2BA..1.to.many..13	5.547225612	-3.064670415	0.804088637	-3.811358941	0.000138205	0.016416481
ENSDARG00000091770	zgc.173552.5	13.15481254	-2.338813301	0.614081085	-3.808639217	0.000139734	0.016501571
ENSDARG00000091905	si.dkey.108k21.21	11.53178179	-1.956351908	0.516514224	-3.787605096	0.000152106	0.01780492
ENSDARG00000100897	PDGFRB	60.55271808	-0.833658766	0.220141377	-3.786924472	0.000152523	0.01780492
ENSDARG00000099633	si.dkey.186o21.1	396.0125117	0.524583709	0.139020464	3.773427985	0.00016102	0.018689328
ENSDARG00000087697	lpl	353.6070842	0.472196382	0.125391648	3.765772186	0.000166035	0.019147449
ENSDARG00000027065	slc38a3a	138.583982	0.562847897	0.149512827	3.764545878	0.000166852	0.019147449
ENSDARG00000030166	hyi	87.88947117	0.713258041	0.189547235	3.762956714	0.000167916	0.019161322
ENSDARG00000053845	cbln14	23.43103829	1.360660857	0.363006269	3.748312279	0.000178029	0.02020176
ENSDARG00000088686	HIST2H2AB..1.to.many..2	7.801887015	-2.365508297	0.632027057	-3.74273264	0.00018203	0.020439423
ENSDARG00000023484	fam101a	22.71287861	-1.265093795	0.338026558	-3.742586974	0.000182135	0.020439423
ENSDARG00000042874	phlda2	45.826142	-0.964263512	0.258756876	-3.726523235	0.000194139	0.021666786
ENSDARG00000056379	CLEC17A..1.to.many..3	59.60442925	-0.852723009	0.229796415	-3.710775944	0.000206625	0.022934238
ENSDARG00000105484	HIST2H3C	7.684168977	-2.612933582	0.704644929	-3.708156372	0.000208774	0.023031855
ENSDARG00000070272	casp8l2	17.91350504	-1.667809561	0.449914506	-3.706947739	0.000209772	0.023031855
ENSDARG00000097752	si.rp71.77l1.2	3.112746928	-4.515057503	1.218561322	-3.705236183	0.000211194	0.023063277
ENSDARG00000096508	si.ch211.265g21.1	598.8159252	-0.952680969	0.257814934	-3.695212507	0.000219703	0.023864205
ENSDARG00000035578	hs3st1l2	38.57612744	-1.240502583	0.336373751	-3.687869759	0.000226139	0.024432672
ENSDARG00000033443	mdm2	135.0963386	-0.527462059	0.199165353	-2.648362535	0.008088274	0.025005938
ENSDARG00000075083	prkdc	58.71043618	-0.819063882	0.222731441	-3.677360853	0.00023566	0.025326544
ENSDARG00000076129	si.ch73.36p18.3	18.06929354	-1.626609323	0.44307233	-3.671204935	0.00024141	0.025807964
ENSDARG00000073820	zgc.174917	2.316667796	-4.689529449	1.279740286	-3.664438403	0.000247882	0.026223838
ENSDARG00000097610	si.ch211.136a14.2	79.46466018	-0.900016023	0.245560378	-3.665151644	0.000247192	0.026223838
ENSDARG00000091525	zgc.173552.4	17.09140833	-1.816010226	0.497940116	-3.647045436	0.000265273	0.027918268
ENSDARG00000037836	igfals	29.06185609	1.441240824	0.396242448	3.637270138	0.000275543	0.028849626
ENSDARG00000105366	si.ch1073.159d7.10	2.92945416	-4.387405492	1.207228077	-3.634280528	0.000278757	0.029036518
ENSDARG00000075366	hist1h4l	19.2721464	-1.321408577	0.363992893	-3.630314224	0.000283076	0.029329524
ENSDARG00000090149	si.dkey.108k21.18	30.65990656	-0.986256454	0.271766581	-3.629057152	0.000284458	0.029329524
ENSDARG00000098766	pcxa	996.3457119	0.430333306	0.118916894	3.61877351	0.000296003	0.030350876
ENSDARG00000069293	ahsg2	91.2169037	0.821056471	0.226961928	3.617595598	0.000297353	0.030350876
ENSDARG00000054304	homeza	44.75978021	-1.026184602	0.284207101	-3.610693046	0.00030538	0.030860083
ENSDARG00000001879	nav2b	112.6154267	0.623706618	0.172728697	3.610903284	0.000305132	0.030860083
ENSDARG00000105502	si.ch73.368j24.12	12.30850544	-1.75884316	0.487584067	-3.607261353	0.000309446	0.03097913
ENSDARG00000002445	prdm1a	30.16997635	-0.944974471	0.261974403	-3.607125205	0.000309608	0.03097913
ENSDARG00000090182	zgc.110434.5	6.73308208	-2.736037819	0.761362098	-3.593609171	0.000326129	0.032472208
ENSDARG00000094345	si.dkey.261l7.2	60.00409541	0.822109172	0.228998203	3.590024547	0.000330647	0.032602419
ENSDARG00000053241	sts	56.71158761	0.983696692	0.273911643	3.591292002	0.000329043	0.032602419
ENSDARG00000042112	dio1	97.09194842	0.672641367	0.187610745	3.585303008	0.000336687	0.033037621
ENSDARG00000091776	X5_8S_rRNA.1	5.164470689	-3.255331349	0.910164369	-3.576641166	0.000348037	0.033830067
ENSDARG00000043281	stap2b	20.01376861	-1.343215415	0.375556648	-3.576598689	0.000348094	0.033830067
ENSDARG00000040898	gpa33	20.08110208	-1.381506599	0.386695905	-3.572591744	0.000353466	0.034188538
ENSDARG00000002385	atm	57.86127424	0.563026933	0.231758342	2.429370728	0.015125058	0.034674963
ENSDARG00000093195	HIST1H2BA..1.to.many..7	18.6008303	-1.398080189	0.392110383	-3.565527081	0.000363126	0.034956438
ENSDARG00000016771	tfa	21203.04542	0.482860941	0.135552765	3.562162231	0.000367813	0.03510699
ENSDARG00000086481	mogat3a	298.5148346	0.623343791	0.17500197	3.56192443	0.000368146	0.03510699
ENSDARG00000091269	si.ch73.27e22.8	5.993217536	-2.706675715	0.761450721	-3.554630181	0.000378511	0.035926715
ENSDARG00000105265	ENDOD1	409.1057313	0.606083869	0.170927133	3.545861093	0.000391332	0.036970904
ENSDARG00000038293	zgc.103559	88.85052562	0.691717091	0.195776963	3.533189411	0.000410578	0.038609557
ENSDARG00000071429	tdo2a	601.8218224	0.42486235	0.120341472	3.530473277	0.000414817	0.038828393
ENSDARG00000007990	wt1b	9.26386267	-1.824714396	0.517420969	-3.526556723	0.000421001	0.039226476
ENSDARG00000031715	lyn	8.721812282	-1.993124889	0.565544186	-3.524260243	0.000424667	0.039303038
ENSDARG00000098206	ptrh1	37.81244877	-1.370309256	0.38902505	-3.52241907	0.000427628	0.039303038
ENSDARG00000034504	lmo1	64.00358765	0.701152218	0.199030593	3.522836408	0.000426955	0.039303038
ENSDARG00000006031	abat	795.229401	0.425209643	0.120835437	3.518915104	0.000433315	0.039646402
ENSDARG00000067567	SLC6A13	45.57673577	0.787367713	0.223897777	3.516639266	0.000437047	0.039808543
ENSDARG00000018569	tnfrsf1a	74.69500638	-0.797598932	0.226910932	-3.515030881	0.000439703	0.039871627
ENSDARG00000004687	acaa1	189.6142377	0.408742284	0.116404697	3.511389961	0.00044577	0.040242132
ENSDARG00000044365	angptl3	271.3116324	0.553497151	0.157971332	3.503782253	0.0004587	0.041226194
ENSDARG00000003818	prkag1	70.96405883	-0.686994028	0.196324479	-3.499278499	0.000466519	0.041744205
ENSDARG00000015070	pola2	23.0199876	-1.381839298	0.308406314	-1.238104671	0.021567725	0.04186087
ENSDARG00000069708	cdc34a	58.88978235	-0.329389208	0.213240487	-1.544684188	0.022422671	0.042070099
ENSDARG00000038812	e2f5	1.364414102	1.337640288	1.346480149	0.993434837	0.032049809	0.0425649
ENSDARG00000003061	cd276	25.26126568	-1.13249114	0.324252092	-3.492625542	0.000478297	0.042610363
ENSDARG00000094438	plac8.2	2.42889453	-4.772681479	1.368086191	-3.488582452	0.000485589	0.042883845
ENSDARG00000102646	Metazoa_SRP.55	11.18386451	1.607695451	0.460802576	3.488902916	0.000485007	0.042883845
ENSDARG00000038687	nfkb2	203.0762686	-0.672326347	0.192909212	-3.485195648	0.000491777	0.043242342
ENSDARG00000099775	CABZ01074309.1	18.42913428	-1.346316937	0.386493731	-3.483412091	0.000495066	0.043343854
ENSDARG00000025147	cd63	280.9819885	-0.512632049	0.147475433	-3.476050469	0.000508857	0.044360058
ENSDARG00000056653	fhl1b	52.20646466	-1.118358561	0.321848162	-3.474801768	0.000511231	0.044376598
ENSDARG00000023214	mob2a	57.8856132	-0.913897326	0.263417255	-3.469390514	0.000521641	0.045070766
ENSDARG00000007412	slc2a1b	136.7833328	-0.551539159	0.159020643	-3.468349448	0.000523666	0.045070766
ENSDARG00000057513	mdm4	133.7692419	-0.341060259	0.155692112	2.190607188	0.028480231	0.045332331
ENSDARG00000043720	cdc45	9.016533525	-0.277218669	0.552508377	-0.501745639	0.031584646	0.045572874
ENSDARG00000037484	tmem192	22.587008	-0.394971203	0.358128136	-1.102876771	0.027008068	0.045618455
ENSDARG00000101578	e2f4	35.29641701	-0.437819281	0.244167148	-1.793112973	0.042954862	0.046193872
ENSDARG00000008986	e2f7	15.56351364	-0.164557227	0.390014944	-0.42192544	0.037307944	0.04640108
ENSDARG00000027689	pold1	83.15327483	-0.65860247	0.217771989	-0.30242754	0.042326163	0.046427403
ENSDARG00000054155	pcna	416.531171	-1.664746737	0.104741098	-1.572894887	0.015743159	0.046767862
ENSDARG00000037009	banf1	196.7134341	-0.34581495	0.168655843	-2.050417839	0.040323674	0.047599669
ENSDARG00000102206	stc2b	55.43565099	-0.811573066	0.235126908	-3.451638413	0.000557194	0.047754102
ENSDARG00000101637	ccnd1	229.159743	-0.031800345	0.114379951	0.278023765	0.041099412	0.04787628
ENSDARG00000039217	orc1	31.86229494	-0.075080719	0.286143992	0.262387893	0.043022406	0.047876517
ENSDARG00000005191	ahcy	2413.456843	0.265416611	0.076946853	3.449349801	0.000561938	0.04795836
ENSDARG00000079543	dpys	250.0418334	0.481335445	0.139683233	3.445907109	0.000569146	0.048370263
ENSDARG00000079233	E2F2	8.668308696	-0.23179628	0.540622435	-0.428758159	0.046809923	0.048380839
ENSDARG00000034895	tgfb1b	4.96439813	-0.954244823	0.866732752	-1.100967768	0.027091069	0.048561846
ENSDARG00000038882	smc4	110.0470261	0.032552768	0.183722027	0.177184894	0.045936316	0.048785143
ENSDARG00000045308	pola1	65.62364498	-0.233090389	0.244412799	-0.953675051	0.034024815	0.048795768
ENSDARG00000079257	gemin5	41.03778485	-0.542717243	0.262125004	-2.070452013	0.038410035	0.049090413
ENSDARG00000092743	si.dkey.108k21.17	29.7735325	-1.424161317	0.414768403	-3.433630204	0.000595556	0.049162394
ENSDARG00000096505	si.ch73.103l1.2	25.04736795	-1.146158579	0.333196574	-3.439887047	0.000581957	0.049162394
ENSDARG00000040621	lrrc32	38.55049682	-0.8482796	0.247124709	-3.432597256	0.000597829	0.049162394
ENSDARG00000039125	map4k5	82.46171806	-0.618088754	0.180043848	-3.432990139	0.000596964	0.049162394
ENSDARG00000099186	slc1a5	142.962416	-0.52718399	0.153329758	-3.438236625	0.000585516	0.049162394
ENSDARG00000082242	SNORA73.1	236.7615976	-0.416511692	0.121302167	-3.433670675	0.000595467	0.049162394
ENSDARG00000074201	flna	1123.594271	-0.357230414	0.104045056	-3.433420376	0.000596017	0.049162394
ENSDARG00000076290	calr	355.0791561	0.359150117	0.104579578	3.434228006	0.000594244	0.049162394
ENSDARG00000074721	rassf9	6.515161839	-2.80089724	0.817103966	-3.427834592	0.000608416	0.049170727
ENSDARG00000057010	si.dkey.154b15.1	5.264376389	-2.786118869	0.812503808	-3.429053306	0.000605691	0.049170727
ENSDARG00000040705	glsb	152.3240123	-0.492813546	0.143798443	-3.427113238	0.000610035	0.049170727
ENSDARG00000074507	rmdn1	233.1265551	0.404952764	0.118085234	3.429325992	0.000605082	0.049170727
ENSDARG00000092071	ABHD12B..1.to.many..1	70.69698096	0.855978481	0.249496157	3.430828326	0.000601741	0.049170727
ENSDARG00000009942	cdc6	14.91275666	-0.270911172	0.414438272	0.653682805	0.044133162	0.049322519
ENSDARG00000098349	hdac4	53.15164112	-0.023013414	0.292800504	0.07859759	0.04373527	0.049345802
ENSDARG00000075682	orc6	6.989180071	-0.384750071	0.641094963	0.060014521	0.04214407	0.049402031
ENSDARG00000028335	hmga1a	1882.784353	-0.195787707	0.07690428	-2.545862296	0.010900818	0.049404703
ENSDARG00000055133	cenpf	47.30073866	-0.479630716	0.23337805	-2.055166351	0.03986294	0.049507382
ENSDARG00000086304	si.ch73.36p18.5	7.759937657	-1.897458744	0.554296139	-3.423185928	0.000618917	0.049689517
ENSDARG00000103868	E2F1	7.68361507	-1.030230623	0.553598783	-1.86096981	0.03274844	0.049725694
ENSDARG00000045815	mcm10	6.599974595	-0.506581726	0.673974506	-0.751633365	0.045227157	0.050752388
ENSDARG00000005481	nfkbiaa	57.091094	-0.855332918	0.25069494	-3.411847552	0.000645242	0.051599028
ENSDARG00000043640	cenpn	4.047885963	-1.318726556	0.722810101	-1.824444004	0.048084975	0.051892813
ENSDARG00000101373	ZBED1	2.829168698	-4.340102272	1.273210711	-3.40878555	0.000652528	0.051977017
ENSDARG00000092191	si.dkey.238c7.13	22.97299608	-1.626132502	0.477332209	-3.406710195	0.000657509	0.052041133
ENSDARG00000076742	cyth1a	117.5229971	-0.506964796	0.148830772	-3.406317053	0.000658457	0.052041133
ENSDARG00000100020	pim1	275.7404673	-0.500017534	0.146848147	-3.404997229	0.000661647	0.052090616
ENSDARG00000088167	SH2D7	6.428892544	-2.287623175	0.67283501	-3.399976428	0.000673917	0.05244054
ENSDARG00000027222	adgrg1	34.73783982	-1.027097818	0.3022231	-3.398475558	0.000677625	0.05244054
ENSDARG00000096655	si.ch211.184m19.3	299.8399218	-0.993163755	0.292220124	-3.398683639	0.00067711	0.05244054
ENSDARG00000057286	swap70b	37.32526617	-0.829978776	0.244335444	-3.396882431	0.000681582	0.05244054
ENSDARG00000079783	isg20	63.07191162	-0.711434101	0.209378635	-3.397835227	0.000679213	0.05244054
ENSDARG00000036171	rnasel3	253.9123304	1.142712316	0.336325951	3.39763349	0.000679714	0.05244054
ENSDARG00000060498	tnfrsf9a	25.12228505	-1.170904544	0.344857714	-3.395326523	0.000685468	0.052540474
ENSDARG00000086614	HIST1H4D..1.to.many.	7.525935139	-2.137113449	0.629992996	-3.392281282	0.000693132	0.052928219
ENSDARG00000099979	tgfbr3	26.54024362	-0.707986202	0.35146931	-2.014361375	0.043971607	0.053533223
ENSDARG00000087854	si.dkey.108k21.13	71.83843661	-0.847316378	0.250435826	-3.383367283	0.000716028	0.05440898
ENSDARG00000101423	cyp2y3	405.2262201	0.376278521	0.111237551	3.382657355	0.000717881	0.05440898
ENSDARG00000034862	f7	211.4427879	0.559817259	0.165647456	3.37957051	0.000725992	0.05481913
ENSDARG00000098700	il1b	8.406532175	-2.599695305	0.769548787	-3.378207266	0.000729601	0.054830996
ENSDARG00000040505	yif1b	41.82481264	-0.899813937	0.266496158	-3.376461194	0.000734247	0.054830996
ENSDARG00000021184	rbfox1l	206.440587	0.404543352	0.119796322	3.37692632	0.000733007	0.054830996
ENSDARG00000059475	CAMSAP3..1.to.many.	91.98760974	0.631234302	0.187239031	3.371275205	0.000748211	0.055669071
ENSDARG00000099148	bzw1b	314.7319559	-0.668267155	0.198394505	-3.36837533	0.000756126	0.05588048
ENSDARG00000002197	pygl	1676.445392	0.473140323	0.140471954	3.368219142	0.000756554	0.05588048
ENSDARG00000102706	si.dkey.56m19.6	102.6293359	-0.795899485	0.236695917	-3.362539979	0.000772289	0.05663084
ENSDARG00000013236	dhcr24	67.54303178	-0.757559277	0.225246144	-3.363250813	0.000770303	0.05663084
ENSDARG00000098224	tmem56b	155.6814488	0.44897779	0.133637239	3.359675736	0.00078034	0.057015348
ENSDARG00000022767	apobb.1	10103.2188	0.420144836	0.125225646	3.355102164	0.000793357	0.057758649
ENSDARG00000093303	IFITM10	98.76304801	-0.861380261	0.257079958	-3.35063172	0.000806275	0.058489458
ENSDARG00000104442	aatkb	128.3102708	0.528625559	0.157923093	3.347360717	0.00081585	0.058973452
ENSDARG00000103466	ccl35.1	6.871548062	-2.467702581	0.738317848	-3.34233093	0.000830779	0.059839691
