## Supplementary material for "DNA hypomethylation activates Cdk4/6 and ATR to cause dormant origin firing and cell cycle arrest that restricts liver outgrowth in zebrafish": Table S12

### Sheet: Table S12-IPA- PDandDMSOmutant
Ingenuity Canonical Pathways	-log(p-value)	Ratio	z-score	Molecules
Cell Cycle Control of Chromosomal Replication	7.62	0.143	-2.828	CDC45,CDC6,ORC1,ORC6,PCNA,POLA1,POLA2,POLD1
LPS/IL-1 Mediated Inhibition of RXR Function	5.71	0.0472	-2.449	ABCB9,ALDH1L1,ALDH7A1,ALDH9A1,APOC1,CAT,Cyp2g1,CYP2J2,IL1B,MYD88,TNFRSF1A,TRAF2
Role of PKR in Interferon Induction and Antiviral Response	5.59	0.0662	-2.333	CASP1,E2F1,IL1B,MYD88,NFKB2,NFKBIA,PDGFRB,TNFRSF1A,TRAF3
Hepatic Fibrosis Signaling Pathway	5.43	0.0355	-2.324	CCND1,IL1B,IRAK3,ITGA2,ITGA4,MYD88,NFKB2,NFKBIA,PDGFRB,PRKAG1,SERPINE1,TF,TGFB1,TGFBR3,TNFRSF1A
Ribonucleotide Reductase Signaling Pathway	7.59	0.0706	-1.732	ATM,CCND1,CDC34,E2F1,E2F2,E2F4,E2F5,E2F7,MMP9,NFKB2,RRM2,WEE1
Estrogen-mediated S-phase Entry	7.15	0.231	-1.633	CCND1,E2F1,E2F2,E2F4,E2F5,E2F7
Acute Phase Response Signaling	11.3	0.0865	-1.508	A2M,AHSG,APOA1,FN1,HPX,IL1B,ITIH3,MYD88,NFKB2,NFKBIA,RBP4,SERPINE1,SOCS3,TF,TNFRSF1A,TRAF2
Cyclins and Cell Cycle Regulation	9.8	0.129	-1	ATM,CCND1,CDC34,E2F1,E2F2,E2F4,E2F5,E2F7,HDAC4,TGFB1,WEE1
Cell Cycle Regulation by BTG Family Proteins	6.11	0.158	-0.816	CCND1,E2F1,E2F2,E2F4,E2F5,E2F7
DNA damage-induced 14-3-3σ Signaling	5.61	0.13	-0.816	ATM,CASP1,CASP10,E2F1,MDM2,WEE1
Coronavirus Pathogenesis Pathway	10.6	0.0784	-0.5	ADAM17,BCL2L11,CASP1,CCND1,E2F1,E2F2,E2F4,E2F5,E2F7,HDAC4,IL1B,NFKB2,NFKBIA,SERPINE1,TGFB1,TRAF3
Senescence Pathway	7.34	0.0502	-0.258	ATM,CAT,CCND1,DHCR24,E2F1,E2F2,E2F4,E2F5,E2F7,GADD45G,MDM2,NFKB2,SERPINE1,TGFB1,TGFBR3
MYC Mediated Apoptosis Signaling	6.67	0.14	0.378	BCL2L11,CFLAR,MDM2,NFKB2,PRKAG1,TNFRSF1A,TRAF2
GADD45 Signaling	6.12	0.117	0.378	ATM,CCND1,GADD45G,IL1B,NFKB2,PCNA,TGFB1
Cell Cycle: G2/M DNA Damage Checkpoint Regulation	5.39	0.12	1	ATM,CDC34,MDM2,MDM4,PRKDC,WEE1
p53 Signaling	5.71	0.0816	1.342	ATM,CCND1,E2F1,GADD45G,MDM2,MDM4,PCNA,PRKDC
Role of CHK Proteins in Cell Cycle Checkpoint Control	6.22	0.121	1.633	ATM,E2F1,E2F2,E2F4,E2F5,E2F7,PCNA
Cell Cycle: G1/S Checkpoint Regulation	10.9	0.162	2.333	ATM,CCND1,CDC34,E2F1,E2F2,E2F4,E2F5,E2F7,HDAC4,MDM2,TGFB1
LXR/RXR Activation	9.19	0.0976	3.317	AHSG,APOA1,APOC1,HPX,IL1B,LPL,MMP9,NFKB2,RBP4,TF,TNFRSF1A,VTN
Tumor Microenvironment Pathway	6.39	0.0615	-3.317	CCND1,CFLAR,FN1,IL1B,MMP8,MMP9,NFKB2,PLAU,SLC2A1,TGFB1,TNFRSF1A
