## Supplementary material for "DNA hypomethylation activates Cdk4/6 and ATR to cause dormant origin firing and cell cycle arrest that restricts liver outgrowth in zebrafish": Table S13

### Sheet: Table S11- primers
Primers	Gene	Sequence	Species	Use
zccnd1-fq1	ccnd1	AAACACGCCCAGACCTTTGT	Zebrafish	qPCR
zccnd1-rq1	ccnd1	CAGACAGTCAGGGTCACTTC	Zebrafish	qPCR
zcdc45-Fq1	cdc45	CCCACAGACCTGTTGATGTG	Zebrafish	qPCR
zcdc45-Rq1	cdc45	CCATCTGCTTCTTCGTCCTC	Zebrafish	qPCR
zcdc6-Fq1	cdc6	AGCAGGCGACAGGTCTAAAA	zebrafish	qPCR
zcdc6-Rq1	cdc6	GCTCTCGCCATCTCCACTAC	zebrafish	qPCR
zccne1-F2q	ccne1	CGATTTAGCCAGTCCAGCAGAATCG	Zebrafish	qPCR
zccne1-R2q	ccne1	GCTGGGCAAGCAAAGATGAAGT	Zebrafish	qPCR
zccna2-Rq2	ccna2	CGGGTAGATCCTCCAAAGAGTAACCCG	Zebrafish	qPCR
zccna2-Fq2	ccna2	GATTGCGATCCCTTCCTCAA	Zebrafish	qPCR
zmcm4-Rq1	mcm4	CACTTCCTCCTTACGCTTGC	Zebrafish	qPCR
zmcm4-Fq1	mcm4	CGAGAAGCCCTGAAACAGTC	Zebrafish	qPCR
zccnd1-Fq2	ccnd1	CTGTGCGACAGACGTCAACT	Zebrafish	qPCR
zccnd1-Rq2	ccnd1	GGTGAGGTTCTGGGATGAGA	Zebrafish	qPCR
zdnmt1-fq	dnmt1	TGACTGCAGGCAGTATCTGG	Zebrafish	qPCR
zdnmt1-rq	dnmt1	CGTGATCTTGTGCTGAGGAA	Zebrafish	qPCR
zorc6-Fq1	orc6	CCTCTTCATCTGGAGCCAAG	zebrafish	qPCR
zorc6-Rq1	orc6	TGCCTCTTTTGAGTGCCTTT	zebrafish	qPCR
zorc3-Fq1	orc3	ACAAGTGAAATCCCCACAGC	zebrafish	qPCR
zorc3-Rq1	orc3	GTGCTTCACAGCTGCACAT	zebrafish	qPCR
zmdm2_Fq1	mdm2	TCTACCTCACAACAGCAGCG	Zebrafish	qPCR
zmdm2_Rq1	mdm2	GTCAGGGAAAAGCTGTCCGA	Zebrafish	qPCR
zmcm3-Rq1	mcm3	TTCGGTCTCCAGGTTTCACG	Zebrafish	qPCR
zmcm3-Fq1	mcm3	CATGGAGCGCGCAAATACACCG	Zebrafish	qPCR
zpola1-Fq1	pola1	AGAAGATGGAGGAGGGGAAA	zebrafish	qPCR
zpola1-Rq1	pola1	CAGGAACACCACTCCAGGTT	zebrafish	qPCR
zpold1-Fq1	pold1	CAGCACAGGAGTATGCAGGA	zebrafish	qPCR
zpold1-Rq1	pold1	AACTCCCTTTGCTGCTTTGA	zebrafish	qPCR
zpcna-Fq1	pcna	ATGGCGTGAAGTTCTCTGCT	zebrafish	qPCR
zpcna-Rq1	pcna	TGCACTGGCTCATTCATCTC	zebrafish	qPCR
zpcna-Fq1	pcna	ATGGCGTGAAGTTCTCTGCT	zebrafish	qPCR
zpcna-Rq1	pcna	TGCACTGGCTCATTCATCTC	zebrafish	qPCR
Primers	Gene	Sequence	Species	Use
muhrf1-Fq1	Uhrf1	CTAGCAGCTGGAAGGAACCC	Mouse	qPCR
muhrf1-Rq1	Uhrf1	GCCGATGTACTCTCTCACGG	Mouse	qPCR
muhrf1-Fq2	Uhrf1	CGCTTCAGAGTCCAGGTCAG	Mouse	qPCR
muhrf1-Rq2	Uhrf1	TACGCTTGTTGCCAGAGAGG	Mouse	qPCR
muhrf1-Fq3	Uhrf1	TCCAGAGCATGGAGTGGACA	Mouse	qPCR
muhrf1-Rq3	Uhrf1	GCTGAGAGTCATTCAAGAGCCT	Mouse	qPCR
mPcna_Fq1	Pcna	TAGCCACATTGGAGATGCTG	Mouse	qPCR
mPcna_Rq1	Pcna	CAGTGGAGTGGCTTTTGTGA	Mouse	qPCR
mCdc6_Fq1	Cdc6	AGGGTGACTTTGAGCCAAGA	Mouse	qPCR
mCdc6_Rq1	Cdc6	ATGAAGATTCTGGGGGCTCT	Mouse	qPCR
mMcm3_Fq1	Mcm3	ACCCAGGACTCCCAGAAAGT	Mouse	qPCR
mMcm3_Rq1	Mcm3	ATTCCGGTTGATGGATTCTG	Mouse	qPCR
mCcna2_Fq1	Ccna2	ATTGGGTCACTGGGACTCTG	Mouse	qPCR
mCcna2_Rq1	Ccna2	ATGGGAGCGTTAGGACCTCT	Mouse	qPCR
mCcnb1_Fq1	Ccnb1	TGGACTACGACATGGTGCAT	Mouse	qPCR
mCcnb1_Rq1	Ccnb1	CAGGTGCTGCATAACAGGAA	Mouse	qPCR
mMcm6_Fq1	Mcm6	AAGCGAGCTTGTCAACTGGT	Mouse	qPCR
mMcm6_Rq1	Mcm6	ACCAGGTAGGGGTCTTCCTC	Mouse	qPCR
mGapdh_Fq1	Gapdh	CGGTGTGAACGGATTTGGC	Mouse	qPCR
mGapdh_Rq1	Gapdh	TTTGATGTTAGTGGGGTCTCGC	Mouse	qPCR
mOrc1_Fq1	Orc1	TCACATCAAGGTTGGACAGTT	Mouse	qPCR
mOrc1_Rq1	Orc1	TCTGGGGCTAATGCCACTAC	Mouse	qPCR
CreTrasgene_F	Cre	TTAATCCATATTGGCAGAACGAAAACG		qPCR
CreTransgene_R	Cre	CAGGCTAAGTGCCTTCTCTACA		qPCR

### Sheet: CRISPR guides and genotyping 
Primers	Gene	Sequence	Species	Use
zdnmt1_gRNA1	dnmt1	GCGTAATACGACTCACTATAGGGGAGCCATGGACACTCAGGGTTTTAGAGCTAGAAATAGC	Zebrafish	sgRNA
zdnmt1_gRNA2	dnmt1	GCGTAATACGACTCACTATAGGGAGGGAGCCATGGACACTCGTTTTAGAGCTAGAAATAGC	Zebrafish	sgRNA
zdnmt1_gRNA3	dnmt1	GCGTAATACGACTCACTATAGGGTGATGGAGTGGAGCAGAAGTTTTAGAGCTAGAAATAGC	Zebrafish	sgRNA
zdnmt1_gRNA4	dnmt1	GCGTAATACGACTCACTATAGGGTTTACATGTCAGAGGTGAGTTTTAGAGCTAGAAATAGC	Zebrafish	sgRNA
Universal reverse primer		AAAGCACCGACTCGGTGCCACTTTTTCAAGTTGATAACGGACTAGCCTTATTTTAACTTGCTATT		sgRNA
zdnmt1_genoF1	dnmt1	CAAGTGGTCTGACTTGAGCTTCT	zebrafish	genotyping T7e1 assay
zdnmt1_genoR1	dnmt1	GATAGTTTGTTGCTTCCCAGTGTTG	zebrafish	genotyping T7e1 assay
